# Fate and state transitions during human blood vessel organoid development

**DOI:** 10.1101/2022.03.23.485329

**Authors:** Marina T. Nikolova, Zhisong He, Reiner A. Wimmer, Makiko Seimiya, Jonas M. Nikoloff, Josef M. Penninger, J. Gray Camp, Barbara Treutlein

## Abstract

Blood vessel organoids (BVOs) derived from human pluripotent stem cells have emerged as a novel system to understand human vascular development, model disorders, and develop regenerative therapies. However, it is unclear which molecular states constitute BVOs and how cells differentiate and self-organize within BVOs *in vitro* and after transplantation. Here we reconstruct BVO development over a time course using single-cell transcriptomics. We observe progenitor states that bifurcate into endothelial and mural fates, and find that BVOs do not acquire definitive arterio-venous endothelial identities *in vitro*. Chromatin accessibility profiling identifies gene regulatory network (GRN) features associated with endothelial and mural fate decisions, and transcriptome-coupled lineage recording reveals multipotent progenitor states within BVOs. We perform single-cell genetic perturbations within mosaic BVOs to dissect the impact of transcription factor (TF) and receptor depletion on cell differentiation, and highlight multiple TFs including MECOM and ETV2 as strong-effect regulators of human BVO development. We show that manipulation of VEGF and Notch signaling pathways alters BVO morphogenesis and endothelial GRNs, and induces arteriovenous-like state differentiation. We analyze matured BVOs after transplantation using scRNA-seq, and observe matured endothelium with clear arteriovenous specification. We also observe off-target cell fates with bone and adipocyte features, suggesting multipotent states reside within the BVOs *in vitro* that expand and diversify in less restrictive conditions. Finally, we map vascular disease associated genes to BVO cell states to highlight the potential of BVOs for disease modeling. Altogether, our data and analyses provide the first comprehensive cell state atlas of BVO development and illuminate both the power and limitation of BVOs for translational research.
