## Supplementary material for "Fate and state transitions during human blood vessel organoid development": Table S1

### Sheet: Overview 10X Experiments
Overview 10X Genomics scRNA-seq and Multiome data of blood vessel organoids
time course of differentiation
sample	cell line	time point (day)	single-cell assay	no. chip lanes	no. cells retrieved	mean reads per cell (Cell Ranger)	median genes per cell (Cell Ranger)	median UMIs per cell (Cell Ranger)	no. cells after QC	low cutoff nFeature_RNA	high cutoff nFeature_RNA	high cutoff % mito transcripts
H9_NC8_stem_cells	H9, NC8*	0 (stem cells)	Single Cell 3' v3	1	10276	31057	3974	13939	7,045 H9; 1,597 NC8	500	-	15
H9_NC8_d3	H9, NC8*	3	Single Cell 3' v3	1	6362	40709	4204	16715	4,042 H9: 1,367 NC8	500	-	15
H9_NC8_d4	H9, NC8*	4	Single Cell 3' v3	1	8248	34791	3811	13870	4,842 H9: 1,951 NC8	500	-	15
H9_NC8_d5	H9, NC8*	5	Single Cell 3' v3	1	5530	47946	4462	17284	2,677 H9: 1,453 NC8	500	-	15
H9_NC8_d6	H9, NC8*	6	Single Cell 3' v3	1	8249	43408	3382	10199	2,513 H9; 2,653 NC8	500	-	15
H9_NC8_d7	H9, NC8*	7	Single Cell 3' v3	1	8511	48867	4137	14715	3,118 H9: 3,146 NC8	500	-	15
H9_NC8_d14	H9, NC8*	14	Single Cell 3' v3	1	7762	55245	4283	15138	2,396 H9; 3,881 NC8	500	-	15
NC8_d14	NC8	14	Single Cell 3' v3	1	5410	103761	4240	13925	3183	500	-	15
H9_NC8_d21	H9, NC8*	21	Single Cell 3' v3	1	8736	48300	3504	11579	615 H9; 6,201 NC8	500	-	15
Multiome
sample	cell line	time point (day)	single-cell assay	no. chip lanes	no. cells retrieved	mean reads per cell GEX (Cell Ranger)	median genes per cell GEX (Cell Ranger)	median UMIs per cell GEX (Cell Ranger)	median high-quality fragments per cell ATAC (Cell Ranger)	no. nuclei after QC	low cutoff nCount_RNA	high cutoff nCount_RNA	high cutoff % mito transcripts	low cutoff nCount_ATAC	high cutoff nCount_ATAC
H9_d7	H9	7	Multiome	1	12259	16144	3005	6443	10422	11457	1000	50000	35	1000	90000
NC8_d7	NC8	7	Multiome	1	5814	28754	3612	8739	12876	5191	1000	50000	35	1000	90000
lineage tracing
sample	cell line	scar time point (day)	sequencing time point (day)	single-cell assay	no. chip lanes	no. cells retrieved	mean reads per cell (Cell Ranger)	median genes per cell (Cell Ranger)	median UMIs per cell (Cell Ranger)	no. cells after QC	low cutoff nFeature_RNA	high cutoff nFeature_RNA	high cutoff % mito transcripts
LT06	iCRISPR 409-B2	7	14	Single Cell 3' v3.1	1	5519	31394	3431	11197	4948	1500	-	10
transplanted organoids
sample	cell line	mouse strain	time point (month) after transplantation	single-cell assay	no. chip lanes	no. cells retrieved mapped to GRCh38 (Cell Ranger)	mean reads per cell mapped to GRCh38 (Cell Ranger)	median genes per cell mapped to GRCh38 (Cell Ranger)	median UMIs per cell mapped to GRCh38 (Cell Ranger)	no. cells after QC	low cutoff nFeature_RNA	high cutoff nFeature_RNA	high cutoff % mito transcripts
H9_NC8_MF1_singlets	H9, NC8*	MF1 nu/nu	2	Single Cell 3' v3	2	283	45463	2819	8893	229 H9; 4NC*	1500	6000	15
						235	52431	3075	9559	179 H9; 4 NC8	1500	6000	15
H9_NC8_NSG_pos	H9, NC8*	NSG	2	Single Cell 3' v3	3	7268	34484	2670	7788	4,256 H9; 852 NC8	1500	6000	15
						6992	59255	3225	10496	4,233 H9; 852 NC8	1500	6000	15
						7324	40609	2778	8087	4,579 H9; 929 NC8	1500	6000	15
H9_NC8_NSG_singlets	H9, NC8*	NSG	2	Single Cell 3' v3	1	386	138169	3808	13804	230 H9; 63 NC8	1500	6000	15
CROP-seq
sample	cell line	time point (day)	gRNA library	single-cell assay	no. chip lanes	no. cells retrieved	mean reads per cell (Cell Ranger)	median genes per cell (Cell Ranger)	median UMIs per cell (Cell Ranger)	no. cells after QC	low cutoff nFeature_RNA	high cutoff nFeature_RNA	high cutoff % mito transcripts
LV49_100_d7_batch1	iCRISPR 409-B2	7	TFs_GFP	Single Cell 3' v3.1	1	3472	91344	2124	5057	1546	2500	10000	20
LV49_100_d7_batch2	iCRISPR 409-B2	7	TFs_GFP	Single Cell 3' v3.1	1	659	57391	4280	15252	383	2000	-	20
LV49_20_d7_batch2	iCRISPR 409-B2	7	TFs_GFP	Single Cell 3' v3.1	1	372	67314	4326	14914	226	2000	-	20
LV51_100_d7	iCRISPR 409-B2	7	receptors_GFP	Single Cell 3' v3.1	1	359	65135	5084	20074	297	2000	-	20
LV51_20_d7	iCRISPR 409-B2	7	receptors_GFP	Single Cell 3' v3.1	1	115	186413	3783	12434	61	2000	-	20
LV49_100_d14_batch1	iCRISPR 409-B2	14	TFs_GFP	Single Cell 3' v3.1	1	6371	51827	3374	10795	5723	1500	7500	20
LV49_20_d14_batch2	iCRISPR 409-B2	14	TFs_GFP	Single Cell 3' v3.1	1	583	231784	2540	6859	298	2000	-	20
LV49_100_d14_batch2	iCRISPR 409-B2	14	TFs_GFP	Single Cell 3' v3.1	1	4422	84103	4776	18114	3236	2000	-	20
LV49_100_d14_batch2	iCRISPR 409-B2	14	TFs_GFP	Single Cell 3' v3.1	1	2035	54969	4479	16198	1596	2000	-	20
LV51_20_d14	iCRISPR 409-B2	14	receptors_GFP	Single Cell 3' v3.1	1	5843	52395	4012	16130	5051	2000	-	20
LV51_20_d14	iCRISPR 409-B2	14	receptors_GFP	Single Cell 3' v3.1	1	6016	53906	3975	14190	4871	2000	-	20
LV51_100_d14	iCRISPR 409-B2	14	receptors_GFP	Single Cell 3' v3.1	1	4615	51289	4240	15203	3757	2000	-	20
LV49_100_d21_batch1	iCRISPR 409-B2	21	TFs_GFP	Single Cell 3' v3.1	1	10327	33309	2421	6456	8594	1250	6000	20
signaling conditions
sample	cell line	time point (day)	condition	single-cell assay	no. chip lanes	no. cells retrieved	mean reads per cell (Cell Ranger)	median genes per cell (Cell Ranger)	median UMIs per cell (Cell Ranger)	no. cells after QC	low cutoff nFeature_RNA	high cutoff nFeature_RNA	high cutoff % mito transcripts
control	H9	10	100 ng/ml VEGF (control)	Single Cell 3' v3.1	1	11837	23890	2666	6753	10334	1000	-	25
A	H9	10	10 ng/ml VEGF	Single Cell 3' v3.1	1	8045	33929	2742	7490	5701	1000	-	25
B	H9	10	50 ng/ml VEGF	Single Cell 3' v3.1	1	9845	28781	2938	8216	8191	1000	-	25
F	H9	10	100 ng/ml VEGF + 5 nM DAPT	Single Cell 3' v3.1	1	15671	19057	2363	5599	13585	1000	-	25
G	H9	10	10 ng/ml VEGF + 5 nM DAPT	Single Cell 3' v3.1	1	8515	38871	3524	9583	7124	1000	-	25
H	H9	10	50 ng/ml VEGF + 5 nM DAPT	Single Cell 3' v3.1	1	8018	42457	3822	11468	6326	1000	-	25
*pooled during dissociation and loaded in the same Chromium Chip lane together
