## Supplementary material for "Fate and state transitions during human blood vessel organoid development": Table S3

### Sheet: Gene and Pathway Abbreviations
Abbreviation	Full name
ACTA2	Actin alpha 2
ADAMTS18	ADAM metallopeptidase with thrombospondin type I
ADM	Adrenomedullin
ALDH1A1	Aldehyde dehydrogenase 1 family member A1
ANGPT2	Angiopoietin 2
ANKRD1	Ankyrin repeat domain-containing protein 1
APLNR	Apelin receptor
AQP4	Aquaporin 4
ARHGAP	Rho GTPase activating protein 1
ARL4A	ADP ribosylation factor like GTPase 4A
BAMBI	BMP and activin membrane bound inhibitor
BMP	Bone morphogenetic protein
CD31	Cluster of differentiation 31
CFD	Complement factor D
CDH5	Cadherin 5
CLDN5	Claudin 5
COL4A1	Collage type IV Alpha 1 Chain
COL5A1	Collage type V Alpha 1 Chain
CPE	Carboxypeptidase E
CRABP1	Cellular retinoic acid binding protein 1
CTGF	Connective tissue growth factor
CXCR4	C-X-C motif chemokine receptor 4
DCN	Decorin
DLK1	Delta like non-canonical Notch ligand 1
DLL1	Delta like canonical Notch ligand 1
DLL3	Delta like canonical Notch ligand 3
DLL4	Delta like canonical Notch ligand 4
DUSP23	Dual specificity phosphatase 23
EBF1	Early B-cell factor 1
ELK3	ETS transcription factor ELK3
EOMES	Eomesodermin
EP300	Histone acetyltransferase p300
EPCAM	Epithelial cell adhesion molecule
ERG	ETS-related gene
ESM1	Endothelial specific molecule 1
ETS	E26 transformation-specific (E-twenty-six)
ETV2	ETS variant transcription factor 2
EVI1	Ectopic viral integration site 1
FLI1	Friend leukimia integration 1
FOXO1	Forkhead box O1
GATA2	GATA family transcription factor 2
GATA6	GATA family transcription factor 6
GJA4	Gap junction protein alpha 4
GJA5	Gap junction protein alpha 5
HAND1	Heart and neural crest derivatives expressed 1
HAND2	Heart and neural crest derivatives expressed 2
HES1	Hairy and enhancer of split-1
HES2	Hairy and enhancer of split-2
HES4	Hairy and enhancer of split-4
HES5	Hairy and enhancer of split-5
HEY1	Hairy/enhancer-of-split related with YRPW motif 1
HHEX	Hematopoietically express homeobox
HRH1	Histamine H1 receptor
IGFBP3	Insulin-like growth factor binding protein 3
IGFBP5	Insulin-like growth factor binding protein 5
JAK-STAT	Janus kinase signal transducer and activator of transcription
KCNE3	Potassium voltage-gated channel subfamily E regulatory subunit 3
KDR	Kinase insert domain receptor
LUM	Lumican
MAML1	Mastermind like transcriptional coactivator 1
MATN4	Matrillin 4
MCAM	Melanoma cell adhesion molecule
MECOM	MDS1 and EVI1 complex locus
MESP2	Mesoderm posterior BHLH transcription factor 2
MIXL1	Mix paired-like homeobox
MKI67	Marker of proliferation Ki-67
MMRN1	Multimerin 1
MYC	Myelocytomatosis
NEFH	Neurofilament heavy chain
NID2	Nidogen 2
NKX3.2	Nirenberg and Kimi 3 Homeobox 2
NR2F2	Nuclear receptor subfamily 2, group F, member 2
NRP2	Neuropilin 2
NTS	Neurotensin
PAX3	Paired box gene 3
PDGFA	Platelet derived growth factor subunit A
PDGFB	Platelet derived growth factor subunit B
PDGFRB	Platelet derived growth factor receptor B
PECAM1	Platelet and endothelial cell adhesion molecule 1
PGF	Placental growth factor
PITX1	Paired-like homeodomain transcription factor 1
PLAUR	Urokinase plasminogen activator receptor
POSTN	Periostin
POU5F1	POU class 5 homeobox 1
PTPRC	Protein tyrosine phosphatase, receptor type, C
RAMP3	Receptor activity modifying protein 3
RBPJ	Recombination signal binding protein for immunoglobulin kappa J region
RGS16	Regulator of G-protein signaling 16
ROBO4	Roundabout guidance receptor 4
SEMA3G	Semaphorin 3G
SGK1	Serum and glucocorticoid-regulated kinase 1
Smad	an acronym from the fusion of Caenorhabditis elegans Sma genes and the Drosophila Mad, Mothers against decapentaplegic
SMAD3	SMAD family member 3
SNAI2	Snail family transcriptional repressor 2
SOX18	Sex-determining region Y box 18
SOX7	Sex-determining region Y box 7
SPRY1	Sprouty RTK signaling antagonist 1
SULF1	Sulfatase 1
TFPI2	Tissue factor pathway inhibitor 2
TGF-β	Transforming growth factor beta
THRB	Thyroid hormone receptor beta
TRPS1	Trichorhinophalangeal syndromee 1
VEGF	Vascular endothelial growth facto
WNT5A	h Wingless-related integration site family member 5A
YAP/TAZ	YAP (yes-associated protein) and TAZ (transcriptional coactivator with PDZ-binding motif)
ZEB1	Zinc finger E-box binding homeobox 1
ZEB2	Zinc finger E-box binding homeobox 2
ZFPM2	Zinc finger protein, FOG family member 2
