## Supplementary material for "Fate and state transitions during human blood vessel organoid development": Table S7

### Sheet: Conditions Recipe Details
Pharmacological Perturbation Conditions
Note 1: Media composition was based on the original protocol (Wimmer et al. 2019). Only the concentration/presence of small molecules war varied here, therefore no other reagents are mentioned.
Note 2: For any organoids not treated with DAPT, equal volume of DMSO was used instead as a vehicle control.
control + 22 different conditions
Sample #	Sample ID	Day 0		Day 1		Day 2		Day 3		Day 4		Day 5			Day 6			Day 7			Day 8			Day 9			Day 10			Day 11			Day 12			Day 13			Day 14
		BMP4	CHIR99021	BMP4	CHIR99021	BMP4	CHIR99021	VEGF-A	Forskolin	VEGF-A	Forskolin	VEGF-A	FGF-2	DAPT	VEGF-A	FGF-2	DAPT	VEGF-A	FGF-2	DAPT	VEGF-A	FGF-2	DAPT	VEGF-A	FGF-2	DAPT	VEGF-A	FGF-2	DAPT	VEGF-A	FGF-2	DAPT	VEGF-A	FGF-2	DAPT	VEGF-A	FGF-2	DAPT	VEGF-A	FGF-2	DAPT
1	control (1)	30 ng/ml	12 µM	30 ng/ml	12 µM	30 ng/ml	12 µM	100 ng/ml	2 µM	100 ng/ml	2 µM	100 ng/ml	100 ng/ml	-	100 ng/ml	100 ng/ml	-	100 ng/ml	100 ng/ml	-	100 ng/ml	100 ng/ml	-	100 ng/ml	100 ng/ml	-	100 ng/ml	100 ng/ml	-	100 ng/ml	100 ng/ml	-	100 ng/ml	100 ng/ml	-	100 ng/ml	100 ng/ml	-	100 ng/ml	100 ng/ml	-
2	A	30 ng/ml	12 µM	30 ng/ml	12 µM	30 ng/ml	12 µM	100 ng/ml	2 µM	100 ng/ml	2 µM	10 ng/ml	100 ng/ml	-	10 ng/ml	100 ng/ml	-	10 ng/ml	100 ng/ml	-	10 ng/ml	100 ng/ml	-	10 ng/ml	100 ng/ml	-	10 ng/ml	100 ng/ml	-	10 ng/ml	100 ng/ml	-	10 ng/ml	100 ng/ml	-	10 ng/ml	100 ng/ml	-	10 ng/ml	100 ng/ml	-
3	B	30 ng/ml	12 µM	30 ng/ml	12 µM	30 ng/ml	12 µM	100 ng/ml	2 µM	100 ng/ml	2 µM	50 ng/ml	100 ng/ml	-	50 ng/ml	100 ng/ml	-	50 ng/ml	100 ng/ml	-	50 ng/ml	100 ng/ml	-	50 ng/ml	100 ng/ml	-	50 ng/ml	100 ng/ml	-	50 ng/ml	100 ng/ml	-	50 ng/ml	100 ng/ml	-	50 ng/ml	100 ng/ml	-	50 ng/ml	100 ng/ml	-
4	C	30 ng/ml	12 µM	30 ng/ml	12 µM	30 ng/ml	12 µM	100 ng/ml	-	100 ng/ml	-	10 ng/ml	100 ng/ml	-	10 ng/ml	100 ng/ml	-	10 ng/ml	100 ng/ml	-	10 ng/ml	100 ng/ml	-	10 ng/ml	100 ng/ml	-	10 ng/ml	100 ng/ml	-	10 ng/ml	100 ng/ml	-	10 ng/ml	100 ng/ml	-	10 ng/ml	100 ng/ml	-	10 ng/ml	100 ng/ml	-
5	D	30 ng/ml	12 µM	30 ng/ml	12 µM	30 ng/ml	12 µM	100 ng/ml	-	100 ng/ml	-	50 ng/ml	100 ng/ml	-	50 ng/ml	100 ng/ml	-	50 ng/ml	100 ng/ml	-	50 ng/ml	100 ng/ml	-	50 ng/ml	100 ng/ml	-	50 ng/ml	100 ng/ml	-	50 ng/ml	100 ng/ml	-	50 ng/ml	100 ng/ml	-	50 ng/ml	100 ng/ml	-	50 ng/ml	100 ng/ml	-
6	E	30 ng/ml	12 µM	30 ng/ml	12 µM	30 ng/ml	12 µM	100 ng/ml	-	100 ng/ml	-	100 ng/ml	100 ng/ml	-	100 ng/ml	100 ng/ml	-	100 ng/ml	100 ng/ml	-	100 ng/ml	100 ng/ml	-	100 ng/ml	100 ng/ml	-	100 ng/ml	100 ng/ml	-	100 ng/ml	100 ng/ml	-	100 ng/ml	100 ng/ml	-	100 ng/ml	100 ng/ml	-	100 ng/ml	100 ng/ml	-
7	F	30 ng/ml	12 µM	30 ng/ml	12 µM	30 ng/ml	12 µM	100 ng/ml	2 µM	100 ng/ml	2 µM	100 ng/ml	100 ng/ml	5 µM	100 ng/ml	100 ng/ml	5 µM	100 ng/ml	100 ng/ml	5 µM	100 ng/ml	100 ng/ml	5 µM	100 ng/ml	100 ng/ml	5 µM	100 ng/ml	100 ng/ml	5 µM	100 ng/ml	100 ng/ml	5 µM	100 ng/ml	100 ng/ml	5 µM	100 ng/ml	100 ng/ml	-	100 ng/ml	100 ng/ml	-
8	G	30 ng/ml	12 µM	30 ng/ml	12 µM	30 ng/ml	12 µM	100 ng/ml	2 µM	100 ng/ml	2 µM	10 ng/ml	100 ng/ml	5 µM	10 ng/ml	100 ng/ml	5 µM	10 ng/ml	100 ng/ml	5 µM	10 ng/ml	100 ng/ml	5 µM	10 ng/ml	100 ng/ml	5 µM	10 ng/ml	100 ng/ml	5 µM	10 ng/ml	100 ng/ml	5 µM	10 ng/ml	100 ng/ml	5 µM	10 ng/ml	100 ng/ml	-	10 ng/ml	100 ng/ml	-
9	H	30 ng/ml	12 µM	30 ng/ml	12 µM	30 ng/ml	12 µM	100 ng/ml	2 µM	100 ng/ml	2 µM	50 ng/ml	100 ng/ml	5 µM	50 ng/ml	100 ng/ml	5 µM	50 ng/ml	100 ng/ml	5 µM	50 ng/ml	100 ng/ml	5 µM	50 ng/ml	100 ng/ml	5 µM	50 ng/ml	100 ng/ml	5 µM	50 ng/ml	100 ng/ml	5 µM	50 ng/ml	100 ng/ml	5 µM	50 ng/ml	100 ng/ml	-	50 ng/ml	100 ng/ml	-
10	I	30 ng/ml	12 µM	30 ng/ml	12 µM	30 ng/ml	12 µM	100 ng/ml	-	100 ng/ml	-	10 ng/ml	100 ng/ml	5 µM	10 ng/ml	100 ng/ml	5 µM	10 ng/ml	100 ng/ml	5 µM	10 ng/ml	100 ng/ml	5 µM	10 ng/ml	100 ng/ml	5 µM	10 ng/ml	100 ng/ml	5 µM	10 ng/ml	100 ng/ml	5 µM	10 ng/ml	100 ng/ml	5 µM	10 ng/ml	100 ng/ml	-	10 ng/ml	100 ng/ml	-
11	J	30 ng/ml	12 µM	30 ng/ml	12 µM	30 ng/ml	12 µM	100 ng/ml	-	100 ng/ml	-	50 ng/ml	100 ng/ml	5 µM	50 ng/ml	100 ng/ml	5 µM	50 ng/ml	100 ng/ml	5 µM	50 ng/ml	100 ng/ml	5 µM	50 ng/ml	100 ng/ml	5 µM	50 ng/ml	100 ng/ml	5 µM	50 ng/ml	100 ng/ml	5 µM	50 ng/ml	100 ng/ml	5 µM	50 ng/ml	100 ng/ml	-	50 ng/ml	100 ng/ml	-
12	K	30 ng/ml	12 µM	30 ng/ml	12 µM	30 ng/ml	12 µM	100 ng/ml	-	100 ng/ml	-	100 ng/ml	100 ng/ml	5 µM	100 ng/ml	100 ng/ml	5 µM	100 ng/ml	100 ng/ml	5 µM	100 ng/ml	100 ng/ml	5 µM	100 ng/ml	100 ng/ml	5 µM	100 ng/ml	100 ng/ml	5 µM	100 ng/ml	100 ng/ml	5 µM	100 ng/ml	100 ng/ml	5 µM	100 ng/ml	100 ng/ml	-	100 ng/ml	100 ng/ml	-
13	control (2, second tech. rep. for (1))	30 ng/ml	12 µM	30 ng/ml	12 µM	30 ng/ml	12 µM	100 ng/ml	2 µM	100 ng/ml	2 µM	100 ng/ml	100 ng/ml	-	100 ng/ml	100 ng/ml	-	100 ng/ml	100 ng/ml	-	100 ng/ml	100 ng/ml	-	100 ng/ml	100 ng/ml	-	100 ng/ml	100 ng/ml	-	100 ng/ml	100 ng/ml	-	100 ng/ml	100 ng/ml	-	100 ng/ml	100 ng/ml	-	100 ng/ml	100 ng/ml	-
14	L	30 ng/ml	12 µM	30 ng/ml	12 µM	30 ng/ml	12 µM	100 ng/ml	2 µM	100 ng/ml	2 µM	100 ng/ml	100 ng/ml	-	100 ng/ml	100 ng/ml	-	10 ng/ml	100 ng/ml	-	10 ng/ml	100 ng/ml	-	10 ng/ml	100 ng/ml	-	10 ng/ml	100 ng/ml	-	10 ng/ml	100 ng/ml	-	10 ng/ml	100 ng/ml	-	10 ng/ml	100 ng/ml	-	10 ng/ml	100 ng/ml	-
15	M	30 ng/ml	12 µM	30 ng/ml	12 µM	30 ng/ml	12 µM	100 ng/ml	2 µM	100 ng/ml	2 µM	100 ng/ml	100 ng/ml	-	100 ng/ml	100 ng/ml	-	50 ng/ml	100 ng/ml	-	50 ng/ml	100 ng/ml	-	50 ng/ml	100 ng/ml	-	50 ng/ml	100 ng/ml	-	50 ng/ml	100 ng/ml	-	50 ng/ml	100 ng/ml	-	50 ng/ml	100 ng/ml	-	50 ng/ml	100 ng/ml	-
16	N	30 ng/ml	12 µM	30 ng/ml	12 µM	30 ng/ml	12 µM	100 ng/ml	-	100 ng/ml	-	100 ng/ml	100 ng/ml	-	100 ng/ml	100 ng/ml	-	10 ng/ml	100 ng/ml	-	10 ng/ml	100 ng/ml	-	10 ng/ml	100 ng/ml	-	10 ng/ml	100 ng/ml	-	10 ng/ml	100 ng/ml	-	10 ng/ml	100 ng/ml	-	10 ng/ml	100 ng/ml	-	10 ng/ml	100 ng/ml	-
17	O	30 ng/ml	12 µM	30 ng/ml	12 µM	30 ng/ml	12 µM	100 ng/ml	-	100 ng/ml	-	100 ng/ml	100 ng/ml	-	100 ng/ml	100 ng/ml	-	50 ng/ml	100 ng/ml	-	50 ng/ml	100 ng/ml	-	50 ng/ml	100 ng/ml	-	50 ng/ml	100 ng/ml	-	50 ng/ml	100 ng/ml	-	50 ng/ml	100 ng/ml	-	50 ng/ml	100 ng/ml	-	50 ng/ml	100 ng/ml	-
18	P	30 ng/ml	12 µM	30 ng/ml	12 µM	30 ng/ml	12 µM	100 ng/ml	-	100 ng/ml	-	100 ng/ml	100 ng/ml	-	100 ng/ml	100 ng/ml	-	100 ng/ml	100 ng/ml	-	100 ng/ml	100 ng/ml	-	100 ng/ml	100 ng/ml	-	100 ng/ml	100 ng/ml	-	100 ng/ml	100 ng/ml	-	100 ng/ml	100 ng/ml	-	100 ng/ml	100 ng/ml	-	100 ng/ml	100 ng/ml	-
19	Q	30 ng/ml	12 µM	30 ng/ml	12 µM	30 ng/ml	12 µM	100 ng/ml	2 µM	100 ng/ml	2 µM	100 ng/ml	100 ng/ml	-	100 ng/ml	100 ng/ml	-	100 ng/ml	100 ng/ml	5 µM	100 ng/ml	100 ng/ml	5 µM	100 ng/ml	100 ng/ml	5 µM	100 ng/ml	100 ng/ml	5 µM	100 ng/ml	100 ng/ml	5 µM	100 ng/ml	100 ng/ml	5 µM	100 ng/ml	100 ng/ml	5 µM	100 ng/ml	100 ng/ml	5 µM
20	R	30 ng/ml	12 µM	30 ng/ml	12 µM	30 ng/ml	12 µM	100 ng/ml	2 µM	100 ng/ml	2 µM	100 ng/ml	100 ng/ml	-	100 ng/ml	100 ng/ml	-	10 ng/ml	100 ng/ml	5 µM	10 ng/ml	100 ng/ml	5 µM	10 ng/ml	100 ng/ml	5 µM	10 ng/ml	100 ng/ml	5 µM	10 ng/ml	100 ng/ml	5 µM	10 ng/ml	100 ng/ml	5 µM	10 ng/ml	100 ng/ml	5 µM	10 ng/ml	100 ng/ml	5 µM
21	S	30 ng/ml	12 µM	30 ng/ml	12 µM	30 ng/ml	12 µM	100 ng/ml	2 µM	100 ng/ml	2 µM	100 ng/ml	100 ng/ml	-	100 ng/ml	100 ng/ml	-	50 ng/ml	100 ng/ml	5 µM	50 ng/ml	100 ng/ml	5 µM	50 ng/ml	100 ng/ml	5 µM	50 ng/ml	100 ng/ml	5 µM	50 ng/ml	100 ng/ml	5 µM	50 ng/ml	100 ng/ml	5 µM	50 ng/ml	100 ng/ml	5 µM	50 ng/ml	100 ng/ml	5 µM
22	T	30 ng/ml	12 µM	30 ng/ml	12 µM	30 ng/ml	12 µM	100 ng/ml	-	100 ng/ml	-	100 ng/ml	100 ng/ml	-	100 ng/ml	100 ng/ml	-	10 ng/ml	100 ng/ml	5 µM	10 ng/ml	100 ng/ml	5 µM	10 ng/ml	100 ng/ml	5 µM	10 ng/ml	100 ng/ml	5 µM	10 ng/ml	100 ng/ml	5 µM	10 ng/ml	100 ng/ml	5 µM	10 ng/ml	100 ng/ml	5 µM	10 ng/ml	100 ng/ml	5 µM
23	U	30 ng/ml	12 µM	30 ng/ml	12 µM	30 ng/ml	12 µM	100 ng/ml	-	100 ng/ml	-	100 ng/ml	100 ng/ml	-	100 ng/ml	100 ng/ml	-	50 ng/ml	100 ng/ml	5 µM	50 ng/ml	100 ng/ml	5 µM	50 ng/ml	100 ng/ml	5 µM	50 ng/ml	100 ng/ml	5 µM	50 ng/ml	100 ng/ml	5 µM	50 ng/ml	100 ng/ml	5 µM	50 ng/ml	100 ng/ml	5 µM	50 ng/ml	100 ng/ml	5 µM
24	V	30 ng/ml	12 µM	30 ng/ml	12 µM	30 ng/ml	12 µM	100 ng/ml	-	100 ng/ml	-	100 ng/ml	100 ng/ml	-	100 ng/ml	100 ng/ml	-	100 ng/ml	100 ng/ml	5 µM	100 ng/ml	100 ng/ml	5 µM	100 ng/ml	100 ng/ml	5 µM	100 ng/ml	100 ng/ml	5 µM	100 ng/ml	100 ng/ml	5 µM	100 ng/ml	100 ng/ml	5 µM	100 ng/ml	100 ng/ml	5 µM	100 ng/ml	100 ng/ml	5 µM

### Sheet: Primer Sequences
RT-qPCR primers, IDT
Gene	Direction	Sequence
Artery / tip cell marker
CXCR4	F	CATCCTCATCCTGGCTTTCTT
	R	CACACCCTTGCTTGATGATTTC
GJA4	F	CGTGGACTGCTTTGTCTCT
	R	ACCAACTCCAGCAGGTTAAG
EFNB2	F	AGACGGGTATTGTTGGGAAAG
	R	GCTCGGAGCTGTGTATCTTATT
Vein / stalk cell marker
APLNR	F	ATTGGACCTCTTGGCTTCTG
	R	TTCATCCTCACGGTCTCTCT
EPHB4	F	CGGACAAACACGGACAGTAT
	R	AAATTCCCTCACAGCCTCATTA
NR2F2	F	CTCAAGGCCATAGTCCTGTTC
	R	GGTACTGGCTCCTAACGTATTC
Endothelial cell marker
PECAM1	F	CCTGATGAAACCCTGTCTCTAC
	R	TTCCTGGGTTCAAGCGATAAT
Pericyte marker
PDGFRB	F	GCTCACCATCATCTCCCTTATC
	R	CTCACAGACTCAATCACCTTCC
Smooth muscle cell marker
ACTA2	F	GACCGAATGCAGAAGGAGAT
	R	CACCGATCCAGACAGAGTATTT
Housekeeping
GAPDH	F	CTGACTTCAACAGCGACACC
	R	TAGCCAAATTCGTTGTCATACC

### Sheet: RT-qPCR results
Gene	Sample	Biological.replicate	No..technical.replicates	Cq..mean.of.tech.rep.	GAPDH.Cq..mean.of.tech.rep.	dCt	Avg.dCt.ctrl	ddCt	ExpressionFC	ExpressionFC.Norm.to.PECAM1	Additional.information
CXCR4	control	1	4	27.71	23.94	3.77	4.4	-0.63	1.54756	-0.08371	NA
CXCR4	control	2	4	27.95	24.15	3.8	NA	-0.6	1.51572	-0.0819873	NA
CXCR4	control	3	2	32.38	25.86	6.52	NA	2.12	0.230047	0.0204049	NA
CXCR4	A	1	4	29.64	24.07	5.58	NA	1.18	0.441351	-3.3324	NA
CXCR4	A	2	4	28.99	23.87	5.12	NA	0.72	0.607097	-0.570625	NA
CXCR4	A	3	2	33.1	25.93	7.17	NA	2.77	0.146604	0.124872	NA
CXCR4	B	1	2	28.3	23.87	4.43	NA	0.03	0.97942	-2.32867	NA
CXCR4	B	2	2	31.47	23.59	7.88	NA	3.48	0.0896222	-0.655733	NA
CXCR4	B	3	1	37.13	28.17	8.96	NA	4.56	0.0423939	NA	one technical replicate only as the qPCR of the other one failed
CXCR4	C	1	4	28.99	23.96	5.04	NA	0.64	0.641713	-0.434527	NA
CXCR4	C	2	4	29.44	23.74	5.7	NA	1.3	0.406126	-2.74529	NA
CXCR4	D	1	2	28.48	24.28	4.2	NA	-0.2	1.1487	-2.89591	NA
CXCR4	D	2	2	28.83	23.23	5.6	NA	1.2	0.435275	-1.95305	NA
CXCR4	E	1	4	27.79	23.51	4.28	NA	-0.12	1.08673	-1.97851	NA
CXCR4	E	2	3	27.71	23.17	4.54	NA	0.14	0.907519	-0.29495	NA
CXCR4	F	1	2	28.29	24.5	3.79	NA	-0.61	1.52626	-6.39648	NA
CXCR4	F	2	2	27.1	23.88	3.22	NA	-1.18	2.26577	-2.09929	NA
CXCR4	F	3	1	35.21	28.34	6.87	NA	2.47	0.180491	-0.0980573	one technical replicate only as the qPCR of the other one failed
CXCR4	G	1	4	29.21	23.7	5.51	NA	1.11	0.463294	-1.28506	NA
CXCR4	G	2	4	28.37	23.13	5.25	NA	0.85	0.554785	-0.249624	NA
CXCR4	G	3	2	33.33	26.21	7.12	NA	2.72	0.151774	-0.307046	NA
CXCR4	H	1	2	28.3	23.91	4.39	NA	-0.01	1.00696	-1.79416	NA
CXCR4	H	2	2	27.7	23.31	4.39	NA	-0.01	1.00696	0.0635173	NA
CXCR4	H	3	2	33.38	25.18	8.2	NA	3.8	0.0717936	-0.0359743	NA
CXCR4	I	1	4	29.72	24.14	5.59	NA	1.19	0.438303	-7.1092	NA
CXCR4	I	2	4	28.93	23	5.94	NA	1.54	0.343885	-0.632823	NA
CXCR4	J	1	4	29.09	24.76	4.33	NA	-0.07	1.04972	-2.75028	NA
CXCR4	J	2	4	28.7	23.41	5.29	NA	0.89	0.539614	-0.437094	NA
CXCR4	K	1	2	26.31	23.67	2.64	NA	-1.76	3.38698	1.86495	NA
CXCR4	K	2	2	26.34	23.26	3.08	NA	-1.32	2.49666	1.50632	NA
CXCR4	control	1	2	27.67	23.75	3.92	NA	-0.48	1.39474	-0.305805	NA
CXCR4	control	2	2	27.52	23.53	3.99	NA	-0.41	1.32869	0.252446	NA
CXCR4	L	1	4	28.96	24.1	4.86	NA	0.46	0.726986	-2.25443	NA
CXCR4	L	2	4	29.41	23.57	5.84	NA	1.44	0.368567	-0.397743	NA
CXCR4	M	1	4	27.35	23.16	4.2	NA	-0.2	1.1487	-0.0128104	NA
CXCR4	M	2	4	28.37	23.32	5.05	NA	0.65	0.63728	0.165561	NA
CXCR4	N	1	4	28.85	23.73	5.12	NA	0.72	0.607097	0.0800517	NA
CXCR4	N	2	4	29.49	23.91	5.58	NA	1.18	0.441351	-0.665146	NA
CXCR4	O	1	2	28.67	23.55	5.12	NA	0.72	0.607097	-0.175314	NA
CXCR4	O	2	2	27.54	23.51	4.03	NA	-0.37	1.29235	0.625241	NA
CXCR4	P	1	2	27.43	24.07	3.36	NA	-1.04	2.05623	0.793976	NA
CXCR4	P	2	2	27.26	23.45	3.81	NA	-0.59	1.50525	0.242995	NA
CXCR4	Q	1	2	29.29	24.44	4.85	NA	0.45	0.732043	-0.374455	NA
CXCR4	Q	2	2	27.26	23.91	3.35	NA	-1.05	2.07053	1.32517	NA
CXCR4	R	1	4	28.99	23.91	5.09	NA	0.69	0.619854	-0.0472577	NA
CXCR4	R	2	4	29.79	24.21	5.58	NA	1.18	0.441351	-3.80434	NA
CXCR4	S	1	4	28.45	24.37	4.08	NA	-0.32	1.24833	0.567202	NA
CXCR4	S	2	4	28.47	24.09	4.38	NA	-0.02	1.01396	-1.51054	NA
CXCR4	T	1	4	28.53	23.64	4.89	NA	0.49	0.712025	-0.799495	NA
CXCR4	T	2	4	29.32	23.43	5.9	NA	1.5	0.353553	-0.313558	NA
CXCR4	U	1	2	27.38	23.57	3.81	NA	-0.59	1.50525	0.277511	NA
CXCR4	U	2	2	27.61	23.82	3.79	NA	-0.61	1.52626	0.976832	NA
CXCR4	V	1	2	27.46	23.08	4.38	NA	-0.02	1.01396	0.342208	NA
CXCR4	V	2	0	-	-	-	NA	NA	NA	NA	qPCR reaction failed due to low sample quality
GJA4	control	1	4	30.35	23.94	6.41	7.126	-0.716	1.64262	0.0113464	NA
GJA4	control	2	4	31.47	24.15	7.32	NA	0.194	0.874179	-0.723525	NA
GJA4	control	3	2	34.2	25.86	8.34	NA	1.214	0.431072	0.22143	NA
GJA4	A	1	4	32.56	24.07	8.49	NA	1.364	0.388504	-3.38525	NA
GJA4	A	2	4	33.67	23.87	9.8	NA	2.674	0.156692	-1.02103	NA
GJA4	A	3	2	36.32	25.93	10.39	NA	3.264	0.104097	0.0823644	NA
GJA4	B	1	2	31.43	23.87	7.56	NA	0.434	0.740207	-2.56789	NA
GJA4	B	2	2	34.17	23.59	10.58	NA	3.454	0.091252	-0.654103	NA
GJA4	B	3	2	41.05	28.17	12.88	NA	5.754	0.0185299	NA	NA
GJA4	C	1	4	32.81	23.96	8.86	NA	1.734	0.300617	-0.775623	NA
GJA4	C	2	4	33.06	23.74	9.32	NA	2.194	0.218545	-2.93287	NA
GJA4	D	1	2	31.37	24.28	7.09	NA	-0.036	1.02527	-3.01934	NA
GJA4	D	2	2	31.85	23.23	8.62	NA	1.494	0.355027	-2.0333	NA
GJA4	E	1	4	29.46	23.51	5.95	NA	-1.176	2.25949	-0.805745	NA
GJA4	E	2	4	30.59	23.1	7.49	NA	0.364	0.777007	-0.425462	NA
GJA4	F	1	2	30.83	24.5	6.33	NA	-0.796	1.73628	-6.18646	NA
GJA4	F	2	2	29.48	23.88	5.6	NA	-1.526	2.87986	-1.48519	NA
GJA4	F	3	2	37.49	28.34	9.15	NA	2.024	0.245876	-0.0326729	NA
GJA4	G	1	4	31.52	23.7	7.82	NA	0.694	0.618138	-1.13022	NA
GJA4	G	2	4	31.06	23.49	7.58	NA	0.454	0.730016	-0.0743924	NA
GJA4	G	3	2	34.57	26.21	8.36	NA	1.234	0.425137	-0.0336829	NA
GJA4	H	1	2	30.28	23.91	6.37	NA	-0.756	1.6888	-1.11231	NA
GJA4	H	2	2	30.77	23.31	7.46	NA	0.334	0.793334	-0.150104	NA
GJA4	H	3	2	34.12	25.18	8.94	NA	1.814	0.284401	0.176633	NA
GJA4	I	1	4	31.86	24.14	7.73	NA	0.604	0.657927	-6.88958	NA
GJA4	I	2	3	32.6	23	9.61	NA	2.484	0.178748	-0.79796	NA
GJA4	J	1	4	31.08	24.76	6.32	NA	-0.806	1.74836	-2.05164	NA
GJA4	J	2	4	32.27	23.41	8.86	NA	1.734	0.300617	-0.676091	NA
GJA4	K	1	2	28.77	23.67	5.1	NA	-2.026	4.07274	2.55071	NA
GJA4	K	2	2	28.59	23.26	5.33	NA	-1.796	3.47256	2.48222	NA
GJA4	control	1	2	30.42	23.75	6.67	NA	-0.456	1.37173	-0.328815	NA
GJA4	control	2	2	30.42	23.53	6.89	NA	-0.236	1.17772	0.101483	NA
GJA4	L	1	4	31.38	24.1	7.29	NA	0.164	0.892547	-2.08887	NA
GJA4	L	2	4	32.05	23.57	8.49	NA	1.364	0.388504	-0.377806	NA
GJA4	M	1	4	30.38	23.16	7.22	NA	0.094	0.936921	-0.224587	NA
GJA4	M	2	4	30.92	23.32	7.6	NA	0.474	0.719966	0.248247	NA
GJA4	N	1	4	30.37	23.73	6.64	NA	-0.486	1.40056	0.873511	NA
GJA4	N	2	3	32.16	23.91	8.26	NA	1.134	0.455651	-0.650847	one technical replicate failed, therefore only 3 present
GJA4	O	1	2	31.58	23.55	8.03	NA	0.904	0.534403	-0.248009	NA
GJA4	O	2	2	30.26	23.51	6.75	NA	-0.376	1.29774	0.630627	NA
GJA4	P	1	2	30.48	24.07	6.41	NA	-0.716	1.64262	0.380369	NA
GJA4	P	2	2	30.27	23.45	6.82	NA	-0.306	1.23628	-0.0259768	NA
GJA4	Q	1	2	30.96	24.44	6.52	NA	-0.606	1.52203	0.415536	NA
GJA4	Q	2	2	28.78	23.91	4.87	NA	-2.256	4.77665	4.0313	NA
GJA4	R	1	4	30.64	23.91	6.74	NA	-0.386	1.30677	0.639654	NA
GJA4	R	2	4	31.63	24.21	7.42	NA	0.294	0.815637	-3.43006	NA
GJA4	S	1	4	30.6	24.37	6.23	NA	-0.896	1.8609	1.17977	NA
GJA4	S	2	4	30.12	24.2	5.92	NA	-1.206	2.30697	-0.217533	NA
GJA4	T	1	4	30.91	23.64	7.27	NA	0.144	0.905006	-0.606513	NA
GJA4	T	2	4	31.27	23.43	7.85	NA	0.724	0.605417	-0.061695	NA
GJA4	U	1	2	29.67	23.57	6.1	NA	-1.026	2.03637	0.808635	NA
GJA4	U	2	2	29.76	23.82	5.94	NA	-1.186	2.27521	1.72578	NA
GJA4	V	1	2	28.59	23.08	5.51	NA	-1.616	3.06524	2.39349	NA
GJA4	V	2	0	-	-	-	NA	NA	NA	NA	qPCR reaction failed due to low sample quality
EFNB2	control	1	4	28.56	23.94	4.62	4.822	-0.202	1.15029	-0.480983	NA
EFNB2	control	2	4	29.03	24.15	4.88	NA	0.058	0.960595	-0.637109	NA
EFNB2	control	3	2	31.73	26.17	5.56	NA	0.738	0.59957	0.389928	NA
EFNB2	A	1	4	28.94	24.07	4.88	NA	0.058	0.960595	-2.81316	NA
EFNB2	A	2	4	29.2	23.87	5.33	NA	0.508	0.703197	-0.474526	NA
EFNB2	A	3	2	32.69	26.05	6.64	NA	1.818	0.283614	0.261881	NA
EFNB2	B	1	2	28.9	23.87	5.03	NA	0.208	0.865737	-2.44236	NA
EFNB2	B	2	2	31.76	23.59	8.17	NA	3.348	0.0982091	-0.647146	NA
EFNB2	B	3	2	35.18	28.84	6.34	NA	1.518	0.34917	NA	NA
EFNB2	C	1	4	28.36	23.96	4.41	NA	-0.412	1.33053	0.254289	NA
EFNB2	C	2	4	29.03	23.74	5.29	NA	0.468	0.722966	-2.42845	NA
EFNB2	D	1	2	28.94	24.28	4.66	NA	-0.162	1.11884	-2.92577	NA
EFNB2	D	2	2	29.1	23.23	5.87	NA	1.048	0.483638	-1.90469	NA
EFNB2	E	1	4	28.65	23.51	5.14	NA	0.318	0.802181	-2.26306	NA
EFNB2	E	2	3	28.21	23.1	5.11	NA	0.288	0.819037	-0.383433	NA
EFNB2	F	1	2	29.41	24.5	4.91	NA	0.088	0.940826	-6.98192	NA
EFNB2	F	2	2	28.41	23.88	4.53	NA	-0.292	1.22434	-3.14072	NA
EFNB2	F	3	0	-	28.63	-	NA	NA	NA	NA	excluded due to difference ≥10% between technical replicates
EFNB2	G	1	4	29.24	23.7	5.54	NA	0.718	0.60794	-1.14042	NA
EFNB2	G	2	4	29.42	23.13	6.29	NA	1.468	0.361483	-0.442925	NA
EFNB2	G	3	2	32.71	26.43	6.28	NA	1.458	0.363997	-0.0948226	NA
EFNB2	H	1	2	29.01	23.91	5.1	NA	0.278	0.824734	-1.97638	NA
EFNB2	H	2	2	28.65	23.31	5.34	NA	0.518	0.698339	-0.245099	NA
EFNB2	H	3	2	32.84	25.62	7.22	NA	2.398	0.189727	0.0819595	NA
EFNB2	I	1	4	29.44	24.14	5.31	NA	0.488	0.713013	-6.83449	NA
EFNB2	I	2	4	29.39	23	6.4	NA	1.578	0.334946	-0.641763	NA
EFNB2	J	1	4	29.56	24.76	4.8	NA	-0.022	1.01537	-2.78464	NA
EFNB2	J	2	4	28.74	23.41	5.33	NA	0.508	0.703197	-0.273512	NA
EFNB2	K	1	2	27.95	23.67	4.28	NA	-0.542	1.45599	-0.0660438	NA
EFNB2	K	2	2	27.42	23.26	4.16	NA	-0.662	1.58227	0.591932	NA
EFNB2	control	1	2	28.64	23.75	4.89	NA	0.068	0.95396	-0.746589	NA
EFNB2	control	2	2	27.7	23.53	4.17	NA	-0.652	1.57135	0.495105	NA
EFNB2	L	1	4	28.69	24.1	4.59	NA	-0.232	1.17446	-1.80696	NA
EFNB2	L	2	4	28.29	23.57	4.73	NA	-0.092	1.06585	0.299537	NA
EFNB2	M	1	4	27.71	23.16	4.55	NA	-0.272	1.20748	0.0459719	NA
EFNB2	M	2	4	27.86	23.32	4.54	NA	-0.282	1.21588	0.74416	NA
EFNB2	N	1	4	27.34	23.73	3.61	NA	-1.212	2.31659	1.78954	NA
EFNB2	N	2	4	29.32	23.91	5.42	NA	0.598	0.660669	-0.445828	NA
EFNB2	O	1	2	29.09	23.55	5.54	NA	0.718	0.60794	-0.174472	NA
EFNB2	O	2	2	27.48	23.51	3.97	NA	-0.852	1.805	1.13789	NA
EFNB2	P	1	2	27.88	24.07	3.81	NA	-1.012	2.0167	0.754453	NA
EFNB2	P	2	2	27.93	23.45	4.48	NA	-0.342	1.26751	0.00526049	NA
EFNB2	Q	1	2	29.27	24.44	4.83	NA	0.008	0.99447	-0.112027	NA
EFNB2	Q	2	2	27.69	23.91	3.78	NA	-1.042	2.05908	1.31372	NA
EFNB2	R	1	4	28.26	23.91	4.36	NA	-0.462	1.37745	0.710338	NA
EFNB2	R	2	4	28.98	24.21	4.77	NA	-0.052	1.0367	-3.20899	NA
EFNB2	S	1	4	29.38	24.37	5.01	NA	0.188	0.877822	0.196693	NA
EFNB2	S	2	4	28.16	24.2	3.96	NA	-0.862	1.81756	-0.706948	NA
EFNB2	T	1	4	28.67	23.64	5.03	NA	0.208	0.865737	-0.645783	NA
EFNB2	T	2	4	28.27	23.43	4.84	NA	0.018	0.987601	0.320489	NA
EFNB2	U	1	2	28.03	23.57	4.46	NA	-0.362	1.28521	0.0574707	NA
EFNB2	U	2	2	29.24	23.82	5.42	NA	0.598	0.660669	0.111242	NA
EFNB2	V	1	2	27.31	23.08	4.23	NA	-0.592	1.50733	0.835583	NA
EFNB2	V	2	2	-	-	-	NA	NA	NA	NA	qPCR reaction failed due to low sample quality
APLNR	control	1	4	32.13	23.96	8.18	8.716	-0.536	1.44995	-0.181328	NA
APLNR	control	2	4	32.42	24.27	8.15	NA	-0.566	1.48041	-0.117291	NA
APLNR	control	3	2	36.6	25.86	10.74	NA	2.024	0.245876	0.0362335	NA
APLNR	A	1	4	31.04	24.1	6.95	NA	-1.766	3.4011	-0.372656	NA
APLNR	A	2	4	32.8	23.88	8.92	NA	0.204	0.86814	-0.309583	NA
APLNR	A	3	0	-	25.93	-	NA	NA	NA	NA	RT-qPCR failed
APLNR	B	1	2	30.61	23.92	6.69	NA	-2.026	4.07274	0.764647	NA
APLNR	B	2	2	35.83	26.56	9.27	NA	0.554	0.681129	-0.0642262	NA
APLNR	B	3	2	38.85	28.17	10.68	NA	1.964	0.256317	NA	NA
APLNR	C	1	4	32.47	23.88	8.59	NA	-0.126	1.09126	0.0150238	NA
APLNR	C	2	4	31.01	23.69	7.32	NA	-1.396	2.63171	-0.519706	NA
APLNR	D	1	2	31.79	24.25	7.54	NA	-1.176	2.25949	-1.78511	NA
APLNR	D	2	2	32.13	23.2	8.93	NA	0.214	0.862144	-1.52618	NA
APLNR	E	1	4	31	23.61	7.39	NA	-1.326	2.50707	-0.558174	NA
APLNR	E	2	4	31.83	23.03	8.8	NA	0.084	0.943438	-0.259031	NA
APLNR	F	1	2	30.52	24.57	5.95	NA	-2.766	6.80219	-1.12055	NA
APLNR	F	2	2	31.6	23.97	7.63	NA	-1.086	2.12285	-2.24221	NA
APLNR	F	3	2	45.4	28.34	17.06	NA	8.344	0.00307755	-0.275471	NA
APLNR	G	1	4	30.56	23.75	6.81	NA	-1.906	3.74769	1.99933	NA
APLNR	G	2	4	31.37	23.23	8.14	NA	-0.576	1.49071	0.686302	NA
APLNR	G	3	2	35.73	26.21	9.52	NA	0.804	0.572759	0.113939	NA
APLNR	H	1	2	30.5	24.02	6.48	NA	-2.236	4.71089	1.90978	NA
APLNR	H	2	2	31.72	23.05	8.67	NA	-0.046	1.0324	0.0889603	NA
APLNR	H	3	0	-	25.18	-	NA	NA	NA	NA	excluded due to difference ≥10% between technical replicates
APLNR	I	1	4	30.48	24.12	6.36	NA	-2.356	5.11949	-2.42802	NA
APLNR	I	2	4	31.9	22.98	8.92	NA	0.204	0.86814	-0.108568	NA
APLNR	J	1	4	30.8	24.76	6.04	NA	-2.676	6.39082	2.59081	NA
APLNR	J	2	4	31.26	23.49	7.77	NA	-0.946	1.92652	0.949815	NA
APLNR	K	1	2	30.85	24.25	6.6	NA	-2.116	4.3349	2.81287	NA
APLNR	K	2	2	30.9	23.01	7.89	NA	-0.826	1.77276	0.782421	NA
APLNR	control	1	2	32.53	24.32	8.21	NA	-0.506	1.42011	-0.280441	NA
APLNR	control	2	2	31.73	23.43	8.3	NA	-0.416	1.33422	0.257983	NA
APLNR	L	1	4	30.5	24.25	6.26	NA	-2.456	5.48693	2.50551	NA
APLNR	L	2	4	31.93	23.46	8.47	NA	-0.246	1.18591	0.419605	NA
APLNR	M	1	4	30.5	23.25	7.25	NA	-1.466	2.76255	1.60104	NA
APLNR	M	2	4	31.57	23.49	8.08	NA	-0.636	1.55401	1.0823	NA
APLNR	N	1	4	30.69	24.14	6.55	NA	-2.166	4.48777	3.96073	NA
APLNR	N	2	2	32.24	23.88	8.37	NA	-0.346	1.27103	0.164534	NA
APLNR	O	1	2	33.03	23.85	9.18	NA	0.464	0.724973	-0.0574384	NA
APLNR	O	2	2	32.11	23.39	8.72	NA	0.004	0.997231	0.33012	NA
APLNR	P	1	2	32.34	24.7	7.64	NA	-1.076	2.10818	0.845931	NA
APLNR	P	2	2	32.06	23.71	8.35	NA	-0.366	1.28877	0.0265226	NA
APLNR	Q	1	2	32.57	24.31	8.26	NA	-0.456	1.37173	0.265236	NA
APLNR	Q	2	2	30.63	23.72	6.91	NA	-1.806	3.49671	2.75136	NA
APLNR	R	1	4	30.09	23.9	6.19	NA	-2.526	5.75973	5.09261	NA
APLNR	R	2	4	30.22	24.13	6.09	NA	-2.626	6.17312	1.92743	NA
APLNR	S	1	4	31.05	24.27	6.78	NA	-1.936	3.82643	3.1453	NA
APLNR	S	2	4	30.8	24.16	6.64	NA	-2.076	4.21637	1.69186	NA
APLNR	T	1	4	30.23	23.81	6.42	NA	-2.296	4.91094	3.39942	NA
APLNR	T	2	4	30.6	23.29	7.31	NA	-1.406	2.65001	1.9829	NA
APLNR	U	1	2	30.71	24.16	6.55	NA	-2.166	4.48777	3.26004	NA
APLNR	U	2	2	31.13	23.61	7.52	NA	-1.196	2.29104	1.74161	NA
APLNR	V	1	2	29.95	23.29	6.66	NA	-2.056	4.15832	3.48657	NA
APLNR	V	2	0	-	-	-	NA	NA	NA	NA	qPCR reaction failed due to low sample quality
NR2F2	control	1	4	27.17	23.96	3.21	4.206	-0.996	1.99446	0.363188	NA
NR2F2	control	2	4	27.88	24.27	3.61	NA	-0.596	1.51152	-0.0861839	NA
NR2F2	control	3	2	31.66	25.86	5.8	NA	1.594	0.331252	0.12161	NA
NR2F2	A	1	4	27.1	24.1	3	NA	-1.206	2.30697	-1.46678	NA
NR2F2	A	2	4	27.21	23.88	3.34	NA	-0.866	1.8226	0.64488	NA
NR2F2	A	3	2	31.95	25.93	6.02	NA	1.814	0.284401	0.262669	NA
NR2F2	B	1	2	27.26	23.92	3.34	NA	-0.866	1.8226	-1.48549	NA
NR2F2	B	2	2	30.26	26.56	3.7	NA	-0.506	1.42011	0.674752	NA
NR2F2	B	3	2	33.77	28.17	5.6	NA	1.394	0.380508	#VALUE!	NA
NR2F2	C	1	4	26.62	23.88	2.74	NA	-1.466	2.76255	1.68631	NA
NR2F2	C	2	4	27.46	23.69	3.77	NA	-0.436	1.35285	-1.79857	NA
NR2F2	D	1	2	27.23	24.25	2.98	NA	-1.226	2.33918	-1.70543	NA
NR2F2	D	2	2	27.08	23.2	3.88	NA	-0.326	1.25353	-1.13479	NA
NR2F2	E	1	4	27.26	23.61	3.65	NA	-0.556	1.47019	-1.59505	NA
NR2F2	E	2	4	27.08	23.03	4.05	NA	-0.156	1.11419	-0.0882756	NA
NR2F2	F	1	2	28.88	24.57	4.31	NA	0.104	0.93045	-6.99229	NA
NR2F2	F	2	2	27.73	23.97	3.76	NA	-0.446	1.36226	-3.0028	NA
NR2F2	F	3	1	36.3	28.18	8.12	NA	3.914	0.066339	-0.212209	one technical only as the qPCR reaction of the second one failed
NR2F2	G	1	4	26.51	23.75	2.76	NA	-1.446	2.72452	0.976159	NA
NR2F2	G	2	4	26.66	23.23	3.43	NA	-0.776	1.71238	0.907968	NA
NR2F2	F	3	2	31.88	26.21	5.67	NA	1.464	0.362487	-0.0963332	NA
NR2F2	H	1	2	27.39	24.02	3.37	NA	-0.836	1.78509	-1.01602	NA
NR2F2	H	2	2	26.77	23.05	3.72	NA	-0.486	1.40056	0.457118	NA
NR2F2	H	3	2	31.04	25.18	5.86	NA	1.654	0.317758	0.20999	NA
NR2F2	I	1	4	28.6	24.12	4.48	NA	0.274	0.827023	-6.72048	NA
NR2F2	I	2	4	26.63	22.98	3.65	NA	-0.556	1.47019	0.493479	NA
NR2F2	J	1	4	28.38	24.76	3.62	NA	-0.586	1.50108	-2.29892	NA
NR2F2	J	2	4	27.06	23.49	3.58	NA	-0.626	1.54328	0.566572	NA
NR2F2	K	1	2	27.12	24.25	2.87	NA	-1.336	2.5245	1.00247	NA
NR2F2	K	2	2	27	23.01	3.99	NA	-0.216	1.16151	0.171166	NA
NR2F2	control	1	2	28.88	24.32	4.56	NA	0.354	0.782412	-0.918137	NA
NR2F2	control	2	2	27.28	23.43	3.85	NA	-0.356	1.27987	0.203632	NA
NR2F2	L	1	4	27.98	24.25	3.73	NA	-0.476	1.39088	-1.59054	NA
NR2F2	L	2	4	26.63	23.46	3.17	NA	-1.036	2.05053	1.28422	NA
NR2F2	M	1	4	26.8	24.94	1.86	NA	-2.346	5.08413	3.92262	NA
NR2F2	M	2	4	26.28	23.49	2.79	NA	-1.416	2.66845	2.19673	NA
NR2F2	N	1	4	26.11	24.14	1.97	NA	-2.236	4.71089	4.18385	NA
NR2F2	N	2	2	27.34	23.88	3.47	NA	-0.736	1.66555	0.559054	NA
NR2F2	O	1	2	27.8	23.85	3.95	NA	-0.256	1.19416	0.411751	NA
NR2F2	O	2	2	26.55	23.39	3.16	NA	-1.046	2.0648	1.39769	NA
NR2F2	P	1	2	27.62	24.7	2.92	NA	-1.286	2.43851	1.17626	NA
NR2F2	P	2	2	27.23	23.71	3.52	NA	-0.686	1.60882	0.346565	NA
NR2F2	Q	1	2	27.81	24.31	3.5	NA	-0.706	1.63127	0.524778	NA
NR2F2	Q	2	2	27.24	23.72	3.52	NA	-0.686	1.60882	0.863462	NA
NR2F2	R	1	4	26.69	23.9	2.79	NA	-1.416	2.66845	2.00133	NA
NR2F2	R	2	4	27.65	24.13	3.53	NA	-0.676	1.5977	-2.64799	NA
NR2F2	S	1	4	27.48	24.27	3.21	NA	-0.996	1.99446	1.31333	NA
NR2F2	S	2	4	27.52	24.16	3.36	NA	-0.846	1.79751	-0.726994	NA
NR2F2	T	1	4	26.85	23.81	3.04	NA	-1.166	2.24389	0.732367	NA
NR2F2	T	2	4	26.61	23.29	3.32	NA	-0.886	1.84805	1.18093	NA
NR2F2	U	1	2	27.1	24.16	2.94	NA	-1.266	2.40494	1.1772	NA
NR2F2	U	2	2	27.26	23.61	3.65	NA	-0.556	1.47019	0.92076	NA
NR2F2	V	1	2	27.25	23.29	3.96	NA	-0.246	1.18591	0.514163	NA
NR2F2	V	2	0	-	-	-	NA	NA	NA	NA	qPCR reaction failed due to low sample quality
EPHB4	control	1	4	29.31	24.03	5.28	5.154	0.126	0.916369	-0.714906	NA
EPHB4	control	2	4	29.08	24.02	5.06	NA	-0.094	1.06733	-0.530378	NA
EPHB4	control	3	2	31.12	26.17	4.95	NA	-0.204	1.15189	0.942246	NA
EPHB4	A	1	4	29.28	24.17	5.11	NA	-0.044	1.03097	-2.74278	NA
EPHB4	A	2	4	28.74	23.62	5.13	NA	-0.024	1.01677	-0.160948	NA
EPHB4	A	3	2	31.45	26.05	5.4	NA	0.246	0.843231	0.821499	NA
EPHB4	B	1	2	29.42	23.92	5.5	NA	0.346	0.786762	-2.52133	NA
EPHB4	B	2	2	31.13	26.56	4.57	NA	-0.584	1.499	0.753644	NA
EPHB4	B	3	2	33.52	28.84	4.68	NA	-0.474	1.38896	NA	NA
EPHB4	C	1	4	28.86	24.05	4.81	NA	-0.344	1.26927	0.193031	NA
EPHB4	C	2	4	29.26	23.74	5.52	NA	0.366	0.775931	-2.37548	NA
EPHB4	D	1	2	29.48	24.25	5.23	NA	0.076	0.948684	-3.09592	NA
EPHB4	D	2	2	29.15	23.2	5.95	NA	0.796	0.575944	-1.81238	NA
EPHB4	E	1	4	29.44	23.68	5.76	NA	0.606	0.657016	-2.40822	NA
EPHB4	E	2	4	28.76	23	5.76	NA	0.606	0.657016	-0.545453	NA
EPHB4	F	1	2	30.18	24.57	5.61	NA	0.456	0.729005	-7.19374	NA
EPHB4	F	2	2	29.11	23.97	5.14	NA	-0.014	1.00975	-3.3553	NA
EPHB4	F	3	2	34.26	28.63	5.63	NA	0.476	0.718968	0.44042	NA
EPHB4	G	1	4	28.73	23.86	4.87	NA	-0.284	1.21757	-0.530791	NA
EPHB4	G	2	4	27.8	23.09	4.72	NA	-0.434	1.35097	0.546566	NA
EPHB4	G	3	2	31.15	26.43	4.72	NA	-0.434	1.35097	0.892154	NA
EPHB4	H	1	2	29.39	24.02	5.37	NA	0.216	0.860949	-1.94016	NA
EPHB4	H	2	2	28.19	23.05	5.14	NA	-0.014	1.00975	0.066313	NA
EPHB4	H	3	2	30.02	25.62	4.4	NA	-0.754	1.68646	1.57869	NA
EPHB4	I	1	4	29.3	24.22	5.09	NA	-0.064	1.04536	-6.50215	NA
EPHB4	I	2	4	28.72	23.29	5.43	NA	0.276	0.825878	-0.150831	NA
EPHB4	J	1	4	29.91	24.8	5.11	NA	-0.044	1.03097	-2.76903	NA
EPHB4	J	2	4	28.46	23.45	5.01	NA	-0.144	1.10496	0.128256	NA
EPHB4	K	1	2	28.57	24.25	4.32	NA	-0.834	1.78262	0.260588	NA
EPHB4	K	2	2	28.23	23.01	5.22	NA	0.066	0.955283	-0.0350599	NA
EPHB4	control	1	2	29.51	24.32	5.19	NA	0.036	0.975355	-0.725193	NA
EPHB4	control	2	2	28.72	23.43	5.29	NA	0.136	0.910039	-0.166201	NA
EPHB4	L	1	4	28.52	23.9	4.62	NA	-0.534	1.44794	-1.53348	NA
EPHB4	L	2	4	28.1	23.19	4.92	NA	-0.234	1.17609	0.409781	NA
EPHB4	M	1	4	29.17	23.45	5.73	NA	0.576	0.670821	-0.490688	NA
EPHB4	M	2	4	28.37	23.4	4.97	NA	-0.184	1.13603	0.66431	NA
EPHB4	N	1	4	28.07	24.18	3.89	NA	-1.264	2.40161	1.87456	NA
EPHB4	N	2	2	28.94	23.44	5.51	NA	0.356	0.781328	-0.325169	NA
EPHB4	O	1	2	28.99	23.85	5.14	NA	-0.014	1.00975	0.22734	NA
EPHB4	O	2	2	28.11	23.39	4.72	NA	-0.434	1.35097	0.683862	NA
EPHB4	P	1	2	29.73	24.7	5.03	NA	-0.124	1.08975	-0.1725	NA
EPHB4	P	2	2	28.82	23.71	5.11	NA	-0.044	1.03097	-0.231284	NA
EPHB4	Q	1	2	29.93	24.31	5.62	NA	0.466	0.723969	-0.382528	NA
EPHB4	Q	2	2	27.85	23.72	4.13	NA	-1.024	2.03355	1.28819	NA
EPHB4	R	1	4	28.79	23.94	4.85	NA	-0.304	1.23456	0.567451	NA
EPHB4	R	2	4	29.69	23.7	5.99	NA	0.836	0.560195	-3.6855	NA
EPHB4	S	1	4	29.79	24.41	5.38	NA	0.226	0.855002	0.173873	NA
EPHB4	S	2	4	29	23.98	5.02	NA	-0.134	1.09733	-1.42717	NA
EPHB4	T	1	4	28.96	23.87	5.09	NA	-0.064	1.04536	-0.46616	NA
EPHB4	T	2	4	28.21	23.44	4.77	NA	-0.384	1.30495	0.637843	NA
EPHB4	U	1	2	29.06	24.16	4.9	NA	-0.254	1.19251	-0.0352268	NA
EPHB4	U	2	2	28.53	23.61	4.92	NA	-0.234	1.17609	0.626664	NA
EPHB4	V	1	2	28.2	23.29	4.91	NA	-0.244	1.18427	0.51252	NA
EPHB4	V	2	0	-	-	-	NA	NA	NA	NA	qPCR reaction failed due to low sample quality
PECAM1	control	1	4	25.86	24.24	1.62	2.326	-0.706	1.63127		NA
PECAM1	control	2	4	25.63	23.98	1.65	NA	-0.676	1.5977		NA
PECAM1	control	3	2	30.44	25.86	4.58	NA	2.254	0.209642		NA
PECAM1	A	1	4	24.65	24.24	0.41	NA	-1.916	3.77375		NA
PECAM1	A	2	4	26.04	23.96	2.09	NA	-0.236	1.17772		NA
PECAM1	A	3	2	33.78	25.93	7.85	NA	5.524	0.0217325		NA
PECAM1	B	1	2	24.5	23.9	0.6	NA	-1.726	3.30809		NA
PECAM1	B	2	2	29.15	26.4	2.75	NA	0.424	0.745355		NA
PECAM1	B	3	0	-	28.17	-	NA	NA	NA		excluded due to difference ≥10% between technical replicates
PECAM1	C	1	4	26.6	24.39	2.22	NA	-0.106	1.07624		NA
PECAM1	C	2	4	24.61	23.94	0.67	NA	-1.656	3.15142		NA
PECAM1	D	1	2	24.77	24.46	0.31	NA	-2.016	4.04461		NA
PECAM1	D	2	2	24.61	23.54	1.07	NA	-1.256	2.38833		NA
PECAM1	E	1	4	24.32	23.61	0.71	NA	-1.616	3.06524		NA
PECAM1	E	2	4	25.15	23.09	2.06	NA	-0.266	1.20247		NA
PECAM1	F	1	2	23.89	24.55	-0.66	NA	-2.986	7.92274		NA
PECAM1	F	2	2	24.18	23.98	0.2	NA	-2.126	4.36506		NA
PECAM1	F	3	2	32.51	28.34	4.17	NA	1.844	0.278548		NA
PECAM1	G	1	4	25.37	23.85	1.52	NA	-0.806	1.74836		NA
PECAM1	G	2	4	25.56	22.93	2.64	NA	0.314	0.804408		NA
PECAM1	G	3	2	29.66	26.21	3.45	NA	1.124	0.45882		NA
PECAM1	H	1	2	24.98	24.14	0.84	NA	-1.486	2.80111		NA
PECAM1	H	2	2	25.81	23.4	2.41	NA	0.084	0.943438		NA
PECAM1	H	3	2	30.72	25.18	5.54	NA	3.214	0.107768		NA
PECAM1	I	1	4	24.31	24.9	-0.59	NA	-2.916	7.54751		NA
PECAM1	I	2	4	25.74	23.38	2.36	NA	0.034	0.976709		NA
PECAM1	J	1	4	25.16	24.76	0.4	NA	-1.926	3.8		NA
PECAM1	J	2	4	25.81	23.45	2.36	NA	0.034	0.976709		NA
PECAM1	K	1	2	25.72	24	1.72	NA	-0.606	1.52203		NA
PECAM1	K	2	2	25.33	22.99	2.34	NA	0.014	0.990343		NA
PECAM1	control	1	2	25.34	23.78	1.56	NA	-0.766	1.70055		NA
PECAM1	control	2	2	25.72	23.5	2.22	NA	-0.106	1.07624		NA
PECAM1	L	1	4	24.59	23.84	0.75	NA	-1.576	2.98142		NA
PECAM1	L	2	4	26.06	23.36	2.71	NA	0.384	0.76631		NA
PECAM1	M	1	4	25.51	23.4	2.11	NA	-0.216	1.16151		NA
PECAM1	M	2	4	26.64	23.23	3.41	NA	1.084	0.471719		NA
PECAM1	N	1	4	27.02	23.77	3.25	NA	0.924	0.527046		NA
PECAM1	N	2	2	25.72	23.54	2.18	NA	-0.146	1.1065		NA
PECAM1	O	1	2	26.71	24.03	2.68	NA	0.354	0.782412		NA
PECAM1	O	2	2	26.5	23.59	2.91	NA	0.584	0.667112		NA
PECAM1	P	1	2	26.36	24.37	1.99	NA	-0.336	1.26225		NA
PECAM1	P	2	2	26.09	24.1	1.99	NA	-0.336	1.26225		NA
PECAM1	Q	1	2	26.33	24.15	2.18	NA	-0.146	1.1065		NA
PECAM1	Q	2	2	26.81	24.06	2.75	NA	0.424	0.745355		NA
PECAM1	R	1	4	26.94	24.04	2.91	NA	0.584	0.667112		NA
PECAM1	R	2	4	24.45	24.21	0.24	NA	-2.086	4.24569		NA
PECAM1	S	1	4	27.33	24.46	2.88	NA	0.554	0.681129		NA
PECAM1	S	2	4	25.02	24.03	0.99	NA	-1.336	2.5245		NA
PECAM1	T	1	4	25.47	23.74	1.73	NA	-0.596	1.51152		NA
PECAM1	T	2	4	26.56	23.65	2.91	NA	0.584	0.667112		NA
PECAM1	U	1	2	25.54	23.51	2.03	NA	-0.296	1.22774		NA
PECAM1	U	2	2	26.49	23.3	3.19	NA	0.864	0.549427		NA
PECAM1	V	1	2	26.01	23.11	2.9	NA	0.574	0.671752		NA
PECAM1	V	2	0	-	-	-	NA	NA	NA		qPCR reaction failed due to low sample quality
PDGFRB	control	1	4	30.78	24.24	6.54	6.364	0.176	0.885154	-0.746121	NA
PDGFRB	control	2	4	30.54	23.98	6.57	NA	0.206	0.866938	-0.730766	NA
PDGFRB	control	3	2	32.07	25.86	6.21	NA	-0.154	1.11265	0.903008	NA
PDGFRB	A	1	4	32.26	24.24	8.02	NA	1.656	0.317318	-3.45644	NA
PDGFRB	A	2	4	30.72	23.96	6.76	NA	0.396	0.759962	-0.41776	NA
PDGFRB	A	3	2	33.16	25.93	7.23	NA	0.866	0.548666	0.526933	NA
PDGFRB	B	1	2	30.95	23.9	7.05	NA	0.686	0.621575	-2.68652	NA
PDGFRB	B	2	2	31.97	26.4	5.57	NA	-0.794	1.73388	0.98852	NA
PDGFRB	B	3	2	36.22	28.17	8.05	NA	1.686	0.310787	NA	NA
PDGFRB	C	1	4	31.29	24.39	6.91	NA	0.546	0.684916	-0.391324	NA
PDGFRB	C	2	4	31.87	23.94	7.94	NA	1.576	0.335411	-2.816	NA
PDGFRB	D	1	2	30.38	24.46	5.92	NA	-0.444	1.36037	-2.68424	NA
PDGFRB	D	2	2	30.43	23.54	6.89	NA	0.526	0.694478	-1.69385	NA
PDGFRB	E	1	4	30.6	23.61	6.99	NA	0.626	0.64797	-2.41727	NA
PDGFRB	E	2	4	29.66	23.09	6.57	NA	0.206	0.866938	-0.335532	NA
PDGFRB	F	1	2	31.65	24.55	7.1	NA	0.736	0.600402	-7.32234	NA
PDGFRB	F	2	2	30.43	23.98	6.45	NA	0.086	0.942131	-3.42292	NA
PDGFRB	F	3	2	36.12	28.34	7.78	NA	1.416	0.37475	0.0962015	NA
PDGFRB	G	1	4	32.2	23.85	8.35	NA	1.986	0.252438	-1.49592	NA
PDGFRB	G	2	4	31.29	22.93	8.37	NA	2.006	0.248962	-0.555446	NA
PDGFRB	G	3	2	33.67	26.21	7.46	NA	1.096	0.467812	0.00899181	NA
PDGFRB	H	1	2	30.87	24.14	6.73	NA	0.366	0.775931	-2.02518	NA
PDGFRB	H	2	2	31.08	23.4	7.68	NA	1.316	0.401647	-0.541791	NA
PDGFRB	H	3	2	33.31	25.18	8.13	NA	1.766	0.294023	0.186255	NA
PDGFRB	I	1	4	32.48	24.95	7.54	NA	1.176	0.442577	-7.10493	NA
PDGFRB	I	2	4	31.92	23.38	8.54	NA	2.176	0.221288	-0.75542	NA
PDGFRB	J	1	4	32.53	24.76	7.77	NA	1.406	0.377356	-3.42265	NA
PDGFRB	J	2	4	31.49	23.37	8.12	NA	1.756	0.296068	-0.680641	NA
PDGFRB	K	1	2	30.51	24	6.51	NA	0.146	0.903753	-0.618281	NA
PDGFRB	K	2	2	30.27	22.99	7.28	NA	0.916	0.529976	-0.460366	NA
PDGFRB	control	1	2	29.66	23.78	5.88	NA	-0.484	1.39862	-0.301932	NA
PDGFRB	control	2	2	30.12	23.5	6.62	NA	0.256	0.837406	-0.238834	NA
PDGFRB	L	1	4	30.26	23.84	6.42	NA	0.056	0.961927	-2.01949	NA
PDGFRB	L	2	4	30.52	23.36	7.17	NA	0.806	0.571965	-0.194344	NA
PDGFRB	M	1	4	29.62	23.4	6.22	NA	-0.144	1.10496	-0.0565442	NA
PDGFRB	M	2	4	29.94	23.23	6.71	NA	0.346	0.786762	0.315043	NA
PDGFRB	N	1	4	29.13	23.77	5.36	NA	-1.004	2.00555	1.47851	NA
PDGFRB	N	2	2	30.57	23.54	7.03	NA	0.666	0.630252	-0.476246	NA
PDGFRB	O	1	2	29.52	24.03	5.49	NA	-0.874	1.83274	1.05033	NA
PDGFRB	O	2	2	29.42	23.59	5.83	NA	-0.534	1.44794	0.780827	NA
PDGFRB	P	1	2	29.34	24.37	4.97	NA	-1.394	2.62806	1.36581	NA
PDGFRB	P	2	2	30.16	24.1	6.06	NA	-0.304	1.23456	-0.0276894	NA
PDGFRB	Q	1	2	30.6	24.15	6.45	NA	0.086	0.942131	-0.164366	NA
PDGFRB	Q	2	2	30.06	24.06	6	NA	-0.364	1.28699	0.541634	NA
PDGFRB	R	1	4	30.67	24.04	6.64	NA	0.276	0.825878	0.158766	NA
PDGFRB	R	2	4	32.84	24.21	8.63	NA	2.266	0.207906	-4.03779	NA
PDGFRB	S	1	4	31.75	24.46	7.3	NA	0.936	0.52268	-0.158449	NA
PDGFRB	S	2	4	30.98	24.03	6.95	NA	0.586	0.666187	-1.85832	NA
PDGFRB	T	1	4	30.79	23.74	7.06	NA	0.696	0.617281	-0.894239	NA
PDGFRB	T	2	4	31.28	23.65	7.63	NA	1.266	0.415811	-0.251301	NA
PDGFRB	U	1	2	29.98	23.51	6.47	NA	0.106	0.929161	-0.298575	NA
PDGFRB	U	2	2	30.11	23.3	6.81	NA	0.446	0.734075	0.184648	NA
PDGFRB	V	1	2	28.9	23.11	5.79	NA	-0.574	1.48865	0.816894	NA
PDGFRB	V	2	0	39.91	-	-	NA	NA	NA	NA	qPCR reaction failed due to low sample quality
ACTA2	control	1	4	27.68	24.24	3.44	3.7025	-0.2625	1.19956	-0.431719	NA
ACTA2	control	2	4	28.26	23.98	4.29	NA	0.5875	0.665495	-0.932209	NA
ACTA2	A	1	4	27.6	24.24	3.36	NA	-0.3425	1.26795	-2.5058	NA
ACTA2	A	2	4	28.77	23.96	4.81	NA	1.1075	0.464098	-0.713625	NA
ACTA2	B	1	2	26.85	23.9	2.95	NA	-0.7525	1.68471	-1.62338	NA
ACTA2	B	2	2	30.34	26.4	3.94	NA	0.2375	0.848214	0.102859	NA
ACTA2	C	1	4	28.28	24.39	3.9	NA	0.1975	0.87206	-0.20418	NA
ACTA2	C	2	4	27.97	23.94	4.04	NA	0.3375	0.791412	-2.36	NA
ACTA2	D	1	2	26.52	24.46	2.06	NA	-1.6425	3.12206	-0.922545	NA
ACTA2	D	2	2	27.31	23.54	3.77	NA	0.0675	0.95429	-1.43404	NA
ACTA2	E	1	4	27.74	23.61	4.13	NA	0.4275	0.743549	-2.32169	NA
ACTA2	E	2	4	27.36	23.09	4.27	NA	0.5675	0.674785	-0.527684	NA
ACTA2	F	1	2	29.53	24.55	4.98	NA	1.2775	0.41251	-7.51023	NA
ACTA2	F	2	2	27.52	23.98	3.54	NA	-0.1625	1.11922	-3.24583	NA
ACTA2	G	1	4	29.07	23.85	5.22	NA	1.5175	0.349291	-1.39907	NA
ACTA2	G	2	4	27.6	22.93	4.67	NA	0.9675	0.511391	-0.293017	NA
ACTA2	H	1	2	28.2	24.14	4.06	NA	0.3575	0.780516	-2.0206	NA
ACTA2	H	2	2	27.05	23.4	3.65	NA	-0.0525	1.03706	0.0936222	NA
ACTA2	I	1	4	29.02	24.9	4.13	NA	0.4275	0.743549	-6.80396	NA
ACTA2	I	2	4	29.46	23.38	6.08	NA	2.3775	0.192443	-0.784266	NA
ACTA2	J	1	4	29.18	24.76	4.42	NA	0.7175	0.60815	-3.19185	NA
ACTA2	J	2	4	26.83	23.37	3.46	NA	-0.2425	1.18304	0.206332	NA
ACTA2	K	1	2	27.35	24	3.35	NA	-0.3525	1.27677	-0.245262	NA
ACTA2	K	2	2	27.08	22.99	4.09	NA	0.3875	0.764453	-0.22589	NA
ACTA2	control	1	2	27.35	23.78	3.57	NA	-0.1325	1.09619	-0.604357	NA
ACTA2	control	2	2	27.01	23.5	3.51	NA	-0.1925	1.14274	0.0665021	NA
ACTA2	L	1	4	26.68	23.84	2.84	NA	-0.8625	1.81819	-1.16323	NA
ACTA2	L	2	4	26.57	23.36	3.21	NA	-0.4925	1.40688	0.640571	NA
ACTA2	M	1	4	27.46	23.4	4.06	NA	0.3575	0.780516	-0.380993	NA
ACTA2	M	2	4	26.24	23.23	3.01	NA	-0.6925	1.61608	1.14436	NA
ACTA2	N	1	4	27.15	23.77	3.38	NA	-0.3225	1.2505	0.72345	NA
ACTA2	N	2	2	26.34	23.54	2.8	NA	-0.9025	1.8693	0.762805	NA
ACTA2	O	1	2	27.9	24.03	3.87	NA	0.1675	0.890384	0.107972	NA
ACTA2	O	2	2	25.14	23.59	1.55	NA	-2.1525	4.44598	3.77886	NA
ACTA2	P	1	2	25.7	24.37	1.33	NA	-2.3725	5.17838	3.91612	NA
ACTA2	P	2	2	26.98	24.1	2.88	NA	-0.8225	1.76847	0.506216	NA
ACTA2	Q	1	2	28.94	24.15	4.79	NA	1.0875	0.470576	-0.635921	NA
ACTA2	Q	2	2	27.39	24.06	3.33	NA	-0.3725	1.29459	0.549239	NA
ACTA2	R	1	4	28.44	24.04	4.4	NA	0.6975	0.61664	-0.0504717	NA
ACTA2	R	2	4	28.01	24.21	3.8	NA	0.0975	0.934651	-3.31104	NA
ACTA2	S	1	4	28.91	24.46	4.45	NA	0.7475	0.595635	-0.0854942	NA
ACTA2	S	2	4	26.52	24.03	2.49	NA	-1.2125	2.31739	-0.207115	NA
ACTA2	T	1	4	28.85	24.24	4.61	NA	0.9075	0.533108	-0.978412	NA
ACTA2	T	2	4	28.25	23.79	4.46	NA	0.7575	0.59152	-0.0755911	NA
ACTA2	U	1	2	27.11	23.51	3.6	NA	-0.1025	1.07363	-0.154103	NA
ACTA2	U	2	2	26.99	23.3	3.69	NA	-0.0125	1.0087	0.459275	NA
ACTA2	V	1	2	27.5	23.11	4.39	NA	0.6875	0.620929	-0.0508228	NA
ACTA2	V	2	0	-	-	-	NA	NA	NA	NA	qPCR reaction failed due to low sample quality
