## Supplementary material for "Fate and state transitions during human blood vessel organoid development": Table S8

### Sheet: Sheet1
Vascular anomaly or disease	Phenotype MIM number	Locus	Gene	Inheritance	Type of mutation	Gene / protein function	Reference(s)	Review paper(s)
Vascular tumors
Pyogenic granulomas (PG)		9q21.2	GNAQ	Sp	GOF	α-subunit in Gq class of proteins, regulation of GPCR	Groesser et al., 2016	Nguyen et al., 2020; Queisser et al., 2021
		12p12.1	KRAS	Sp	GOF	GTPase for MAPK signaling	Groesser et al., 2016	Nguyen et al., 2020; Queisser et al., 2021
		11p15.5	HRAS	Sp	GOF	GTPase for MAPK signaling	Lim et al., 2015	Nguyen et al., 2020; Queisser et al., 2021
		7q34	BRAF	Sp	GOF	Intracellular MAP kinase	Groesser et al., 2016	Queisser et al., 2021
		9q21.2	GNA14	Sp	GOF	α-subunit in Gq class of proteins, regulation of GPCR	Lim et al., 2015	Queisser et al., 2021
Congenital hemangioma	163000	9q21.2	GNAQ	Sp	GOF	α-subunit in Gq class of proteins, regulation of GPCR	Ayturk et al., 2016	Queisser et al., 2021
Infantile hemangioma	602089	4q12	KDR	AD	GOF	Endothelial cell tyrosine kinase receptor	Ayturk et al., 2016	Queisser et al., 2021
	602089	2p13.3	ANTXR1	AD	GOF	Type I transmembrane protein	Ayturk et al., 2016	Queisser et al., 2021
	602089	5q35.3	FLT4	Sp		Endothelial cell tyrosine kinase receptor	Walter et al., 2002
Arteriovenous malformations
PTEN hamartoma tumor syndrome (PHTS)	158350, 153480	10q23.31	PTEN	AD	LOF	Dual-specificity protein phosphatase for PI3K/AKT signaling	Liaw et al., 1997	Nguyen et al., 2020; Queisser et al., 2021
Hereditary hemorrhagic telangiectasia (HHT) 1	187300	9q34.11	ENG	AD	LOF	TGF-β/BMP co-receptor	McAllister et al., 1994	Nguyen et al., 2020; Queisser et al., 2021
HHT2	600376	12q13.13	ACVRL1	AD	LOF	TGF-β/BMP type I receptor	Johnson et al., 1996	Nguyen et al., 2020; Queisser et al., 2021
HHT3	601101	5q31.3-q32	HHT3 (unknown/novel)	AD	LOF	-	Cole et al., 2005	Nguyen et al., 2020; Queisser et al., 2021
HHT4	610655	7p14	HHT4 (unknown/novel)	AD	LOF	-	Bayrak-Toydemir et al., 2006	Nguyen et al., 2020; Queisser et al., 2021
HHT5	615506	10q11.22	GDF2	AD	LOF	BMP signaling ligand	Wooderchak-Donahue et al., 2013	Nguyen et al., 2020; Queisser et al., 2021
Juvenile polyposis HHT	175050	18q21.1	SMAD4	AD	LOF	TGF-β signaling co-mediator	Gallione et al., 2004	Nguyen et al., 2020; Queisser et al., 2021
Sporadic extracranial AVM		15q22.31	MAP2K1	Sp	GOF	Intracellular MAP kinase	Couto et al., 2017	Nguyen et al., 2020; Queisser et al., 2021
		12p12.1	KRAS	Sp	GOF	GTPase for MAPK signaling	Al-Olabi et al., 2018	Nguyen et al., 2020; Queisser et al., 2021
		7q34	BRAF	Sp	GOF	Intracellular MAP kinase	Al-Olabi et al., 2018	Nguyen et al., 2020; Queisser et al., 2021
Brain AVM	108010	12p12.1	KRAS		GOF	GTPase for MAPK signaling	Nikolaev et al., 2018	Queisser et al., 2021
Primary intraosseous vascular malformation	606893	20q13.12	ELMO2	AR		Cytoskeletal rearrangement	Cetinkaya et al., 2016
Cerebral arteriopathy with subcortical infarcts and leukoencephalopathy 1 (CADASIL 1)	125310	19p13.2	NOTCH3	AD		Notch receptor	Joutel et al., 2020	Locatelli et al., 2020
CADASIL2	616779	10q26.13	HTRA1	AD	LOF	Serine protease and inhibitor of TGF-beta signaling	Verdura et al., 2015
Venous malformations
Sporadic venous malformation (VM)	600195	9p21.2	TEK	Sp	GOF	Endothelial cell tyrosine kinase receptor for angiopoietins	Limaye et al., 2009	Nguyen et al., 2020; Queisser et al., 2021
		3q26.32	PIK3CA	Sp	GOF	110-kD catalytic α-subunit of PI3K	Limaye et al., 2015	Nguyen et al., 2020; Queisser et al., 2021
Inherited cutaneomucosal venous malformation (VMCM)	600195	9p21.2	TEK	AD	GOF	Endothelial cell tyrosine kinase receptor for angiopoietins	Vikkula et al., 1996
Blue rubber bleb nevus syndrome (BRBN)	112200	9p21.2	TEK	Sp	GOF	Endothelial cell tyrosine kinase receptor for angiopoietins	Sobiet et al., 2017	Nguyen et al., 2020; Queisser et al., 2021
Verrucous venous malformation (VVM)		17q23.3	MAP3K3	Sp	GOF	Intracellular kinase	Couto et al., 2015	Nguyen et al., 2020; Queisser et al., 2021
Glomuvenous malformation (GVM)	138000	1p22.1	GLMN	AD	LOF	Intracellular signaling, cell cycle regulation	Brouillard et al., 2002	Nguyen et al., 2020; Queisser et al., 2021
Capillary malformations (CM)
CM/Sturge-Weber syndrome	185300	9q21.2	GNAQ	Sp	GOF	α-subunit in Gq class of proteins, regulation of GPCR	Shirley et al., 2013	Queisser et al., 2021
CM-AVM1	608354	5q14.3	RASA1	AD / Sp	LOF	RasGTPase-RAS signaling	Eerola et al., 2003	Nguyen et al., 2020; Queisser et al., 2021
CM-AVM2	618196	7q22.1	EPHB4	AD / Sp	LOF	Receptor tyrosine kinase for ephrins	Amyere et al., 2017	Nguyen et al., 2020; Queisser et al., 2021
Vascular malformations associated with other anomalies or overgrowth
Megaencephaly-capillary malformation-polymicrogyria syndrome(MCAP)	602501	3q26.32	PIK3CA	Sp	GOF	110-kD catalytic α-subunit of PI3K	Mirzaa et al., 2016	Queisser et al., 2021
Congenital lipomatous overgrowth, vascular malformations, and epidermal nevi syndrome (CLOVES)	612918	3q26.32	PIK3CA	Sp	GOF	110-kD catalytic α-subunit of PI3K	Kurek et al., 2012	Nguyen et al., 2020; Queisser et al., 2021
Proteus syndrome	176920	14q32.33	AKT1	Sp	GOF	PI3K/AKT signaling	Lindhurst et al., 2011	Nguyen et al., 2020
Maffucci syndrome	614569	2q34	IDH1	Sp	GOF	Cytosolic NADP-dependent isocitrate dehydrogenase	Amary et al., 2011
		15q26.1	IDH2	Sp	GOF	Mitochondrial NADP-dependent isocitrate dehydrogenase	Amary et al., 2011
Ehlers-Danlos syndrome, vascular type	130050	2q32.2	COL3A1	AD	LOF	Extracellular matrix	Steinmann et al., 1989; Superti-Furga et al., 1989
Vascular disease in Hutchinson Gilford Progeria syndrome	176670	1q22	LMNA	AD	GOF	Component of the nuclear lamina	Sandre-Giovannoli et al., 2003
Lymphatic malformations (LM)
LM		3q26.32	PIK3CA	Sp	GOF	110-kD catalytic α-subunit of PI3K	Osborn et al., 2015	Nguyen et al., 2020; Queisser et al., 2021
Gorham-Stout disease (GSD)	123880	12p12.1	KRAS	Sp	GOF	GTPase for MAPK signaling	Homayun-Sepehr et al., 2021	Queisser et al., 2021
Kaposiform lymphangiomatosis (KLA)		1p13.2	NRAS	Sp	GOF	GTP-binding protein from the Ras superfamily	Barclay et al., 2019	Queisser et al., 2021
Familial congenital lymphedema (Nonne-Milroy disease)	153100	5q35.3	FLT4	AD / AR / Sp	LOF	Endothelial cell tyrosine kinase receptor	Irrthum et al., 2000	Nguyen et al., 2020
Nonne-Milroy-like disease (Lymphatic malformation 4)	601528	4q34	VEGFC	AD	LOF	Ligand for VEGFR3	Gordon et al., 2013; Fastre et al., 2018	Nguyen et al., 2020
Choanal atresia-lymphedema	613611	1q41	PTPN14	AR	LOF	Protein tyrosine phosphatase	Au et al., 2010	Nguyen et al., 2020
Hypotrichosis-lymphedema-telangiectasia syndrome (HLTS)	607823	20q13.33	SOX18	AD / AR	LOF?	Transcription factor	Irrthum et al., 2003; Pennisi et al, 2000	Nguyen et al., 2020
Hennekam syndrome 1	235510	18q21.32	CCBE1	AR	LOF	Regulates ADAMTS3-mediated activation of VEGFC	Alders et al., 2009	Nguyen et al., 2020
Hennekam syndrome 2	616006	4q28.1	FAT4	AR	LOF	Cadherin-related protein	Alders et al., 2014	Nguyen et al., 2020
Hennekam syndrome 3	618154	4q13.3	ADAMTS3	AR	LOF	Zinc-dependent protease	Brouillard et al., 2017	Nguyen et al., 2020
Hereditary lymphedema (Lymphatic malformation 6)	616843	16q24.3	PIEZO1	AR		Mechanosensitive ion channel	Fotiou et al., 2015
Cerebral cavernous malformations (CCM)
CCM1	116860	7q21.1	KRIT1	AD / Sp	LOF	RhoA-GTPase signaling suppression	Laberge-le Couteulx et al., 1999	Queisser et al., 2021
CCM2	603284	7q13	CCM2	AD / Sp	LOF	RhoA-GTPase signaling suppression	Bergametti et al., 2005	Queisser et al., 2021
CCM3	603285	3q26.1	PDCD10	AD / Sp	LOF	Apoptosis	Liquori et al., 2003	Queisser et al., 2021
CCM4	619538	3q26.3-27.2	CCM4 (PIK3CA ?)		LOF		Craig et al., 1998; Peyre et al., 2021	Queisser et al., 2021
Other vascular diseases
Primary pulmonary hypertension (PPH) 1	178600	2q33.1-q33.2	BMPR2	AD		Serine/threonine receptor kinase	Deng et al., 2000
PPH2	615342	13q13.3	SMAD9	AD		TGF-β signaling co-mediator	Shintani et al., 2009
PPH3	615343	7q31.2	CAV1	AD	LOF	Integral membrane protein	Drab et al., 2001; Zhao et al., 2009
PPH4	615344	2p23.3	KCNK3	AD		pH-sensitive potassium channel	Ma et al., 2013
Pulmonary venoocclusive disease (PVOD) 1	265450	2q33.1-q33.2	BMPR2	AD		Serine/threonine receptor kinase	Runo et al., 2003
PVOD2	234810	15q15.1	EIF2AK4	AR		Metabolic-stress sensing protein kinase	Eyries et al., 2014
Aneurysm		12q13.3	LRP1			Receptor-mediated endocytosis	Bown et al., 2011
References
Alders, M., Hogan, B.M., Gjini, E., Salehi, F., Al-Gazali, L., Hennekam, E.A., Holmberg, E.E., Mannens, M.M.A.M., Mulder, M.F., Offerhaus, G.J.A., et al. (2009). Mutations in CCBE1 cause generalized lymph vessel dysplasia in humans. Nat. Genet. 41, 1272–1274.
Alders, M., Hogan, B.M., Gjini, E., Salehi, F., Al-Gazali, L., Hennekam, E.A., Holmberg, E.E., Mannens, M.M.A.M., Mulder, M.F., Offerhaus, G.J.A., et al. (2009). Mutations in CCBE1 cause generalized lymph vessel dysplasia in humans. Nat. Genet. 41, 1272–1274.
Amary, M.F., Damato, S., Halai, D., Eskandarpour, M., Berisha, F., Bonar, F., McCarthy, S., Fantin, V.R., Straley, K.S., Lobo, S., et al. (2011). Ollier disease and Maffucci syndrome are caused by somatic mosaic mutations of IDH1 and IDH2. Nat. Genet. 43, 1262–1265.
Amyere, M., Revencu, N., Helaers, R., Pairet, E., Baselga, E., Cordisco, M., Chung, W., Dubois, J., Lacour, J.-P., Martorell, L., et al. (2017). Germline Loss-of-Function Mutations in EPHB4 Cause a Second Form of Capillary Malformation-Arteriovenous Malformation (CM-AVM2) Deregulating RAS-MAPK Signaling. Circulation 136, 1037–1048.
Au, A.C., Hernandez, P.A., Lieber, E., Nadroo, A.M., Shen, Y.-M., Kelley, K.A., Gelb, B.D., and Diaz, G.A. (2010). Protein tyrosine phosphatase PTPN14 is a regulator of lymphatic function and choanal development in humans. Am. J. Hum. Genet. 87, 436–444.
Ayturk, U.M., Couto, J.A., Hann, S., Mulliken, J.B., Williams, K.L., Huang, A.Y., Fishman, S.J., Boyd, T.K., Kozakewich, H.P.W., Bischoff, J., et al. (2016). Somatic Activating Mutations in GNAQ and GNA11 Are Associated with Congenital Hemangioma. Am. J. Hum. Genet. 98, 1271.
Barclay, S.F., Inman, K.W., Luks, V.L., McIntyre, J.B., Al-Ibraheemi, A., Church, A.J., Perez-Atayde, A.R., Mangray, S., Jeng, M., Kreimer, S.R., et al. (2019). A somatic activating NRAS variant associated with kaposiform lymphangiomatosis. Genet. Med. 21, 1517–1524.
Bayrak-Toydemir, P., McDonald, J., Akarsu, N., Toydemir, R.M., Calderon, F., Tuncali, T., Tang, W., Miller, F., and Mao, R. (2006). A fourth locus for hereditary hemorrhagic telangiectasia maps to chromosome 7. American Journal of Medical Genetics Part A 140A, 2155–2162.
Bergametti, F., Denier, C., Labauge, P., Arnoult, M., Boetto, S., Clanet, M., Coubes, P., Echenne, B., Ibrahim, R., Irthum, B., et al. (2005). Mutations within the programmed cell death 10 gene cause cerebral cavernous malformations. Am. J. Hum. Genet. 76, 42–51.
Bown, M.J., Jones, G.T., Harrison, S.C., Wright, B.J., Bumpstead, S., Baas, A.F., Gretarsdottir, S., Badger, S.A., Bradley, D.T., Burnand, K., et al. (2011). Abdominal aortic aneurysm is associated with a variant in low-density lipoprotein receptor-related protein 1. Am. J. Hum. Genet. 89, 619–627.
Brouillard, P., Boon, L.M., Mulliken, J.B., Enjolras, O., Ghassibé, M., Warman, M.L., Tan, O.T., Olsen, B.R., and Vikkula, M. (2002). Mutations in a Novel Factor, Glomulin, Are Responsible for Glomuvenous Malformations (“Glomangiomas”). The American Journal of Human Genetics 70, 866–874.
Brouillard, P., Dupont, L., Helaers, R., Coulie, R., Tiller, G.E., Peeden, J., Colige, A., and Vikkula, M. (2017). Loss of ADAMTS3 activity causes Hennekam lymphangiectasia-lymphedema syndrome 3. Hum. Mol. Genet. 26, 4095–4104.
Cetinkaya, A., Xiong, J.R., Vargel, İ., Kösemehmetoğlu, K., Canter, H.İ., Gerdan, Ö.F., Longo, N., Alzahrani, A., Camps, M.P., Taskiran, E.Z., et al. (2016). Loss-of-Function Mutations in ELMO2 Cause Intraosseous Vascular Malformation by Impeding RAC1 Signaling. Am. J. Hum. Genet. 99, 299–317.
Cole, S.G., Begbie, M.E., Wallace, G.M.F., and Shovlin, C.L. (2005). A new locus for hereditary haemorrhagic telangiectasia (HHT3) maps to chromosome 5. J. Med. Genet. 42, 577–582.
Couto, J.A., Vivero, M.P., Kozakewich, H.P.W., Taghinia, A.H., Mulliken, J.B., Warman, M.L., and Greene, A.K. (2015). A somatic MAP3K3 mutation is associated with verrucous venous malformation. Am. J. Hum. Genet. 96, 480–486.
Craig, H.D., Günel, M., Cepeda, O., Johnson, E.W., Ptacek, L., Steinberg, G.K., Ogilvy, C.S., Berg, M.J., Crawford, S.C., Scott, R.M., et al. (1998). Multilocus linkage identifies two new loci for a mendelian form of stroke, cerebral cavernous malformation, at 7p15-13 and 3q25.2-27. Hum. Mol. Genet. 7, 1851–1858.
Deng, Z., Morse, J.H., Slager, S.L., Cuervo, N., Moore, K.J., Venetos, G., Kalachikov, S., Cayanis, E., Fischer, S.G., Barst, R.J., et al. (2000). Familial primary pulmonary hypertension (gene PPH1) is caused by mutations in the bone morphogenetic protein receptor-II gene. Am. J. Hum. Genet. 67, 737–744.
Drab, M., Verkade, P., Elger, M., Kasper, M., Lohn, M., Lauterbach, B., Menne, J., Lindschau, C., Mende, F., Luft, F.C., et al. (2001). Loss of caveolae, vascular dysfunction, and pulmonary defects in caveolin-1 gene-disrupted mice. Science 293, 2449–2452.
Eerola, I., Boon, L.M., Mulliken, J.B., Burrows, P.E., Dompmartin, A., Watanabe, S., Vanwijck, R., and Vikkula, M. (2003). Capillary malformation-arteriovenous malformation, a new clinical and genetic disorder caused by RASA1 mutations. Am. J. Hum. Genet. 73, 1240–1249.
Eyries, M., Montani, D., Girerd, B., Perret, C., Leroy, A., Lonjou, C., Chelghoum, N., Coulet, F., Bonnet, D., Dorfmüller, P., et al. (2014). EIF2AK4 mutations cause pulmonary veno-occlusive disease, a recessive form of pulmonary hypertension. Nat. Genet. 46, 65–69.
Fastré, E., Lanteigne, L.-E., Helaers, R., Giacalone, G., Revencu, N., Dionyssiou, D., Demiri, E., Brouillard, P., and Vikkula, M. (2018). Splice-site mutations in VEGFC cause loss of function and Nonne-Milroy-like primary lymphedema. Clin. Genet. 94, 179–181.
Fotiou, E., Martin-Almedina, S., Simpson, M.A., Lin, S., Gordon, K., Brice, G., Atton, G., Jeffery, I., Rees, D.C., Mignot, C., et al. (2015). Novel mutations in PIEZO1 cause an autosomal recessive generalized lymphatic dysplasia with non-immune hydrops fetalis. Nat. Commun. 6, 8085.
Gallione, C.J., Repetto, G.M., Legius, E., Rustgi, A.K., Schelley, S.L., Tejpar, S., Mitchell, G., Drouin, É., Westermann, C.J.J., and Marchuk, D.A. (2004). A combined syndrome of juvenile polyposis and hereditary haemorrhagic telangiectasia associated with mutations in MADH4 (SMAD4). The Lancet 363, 852–859.
Gordon, K., Spiden, S.L., Connell, F.C., Brice, G., Cottrell, S., Short, J., Taylor, R., Jeffery, S., Mortimer, P.S., Mansour, S., et al. (2013). FLT4/VEGFR3 and Milroy disease: novel mutations, a review of published variants and database update. Hum. Mutat. 34, 23–31.
Groesser, L., Peterhof, E., Evert, M., Landthaler, M., Berneburg, M., and Hafner, C. (2016). BRAF and RAS Mutations in Sporadic and Secondary Pyogenic Granuloma. Journal of Investigative Dermatology 136, 481–486.
Homayun-Sepehr, N., McCarter, A.L., Helaers, R., Galant, C., Boon, L.M., Brouillard, P., Vikkula, M., and Dellinger, M.T. (2021). KRAS-driven model of Gorham-Stout disease effectively treated with trametinib. JCI Insight 6.
Irrthum, A., Devriendt, K., Chitayat, D., Matthijs, G., Glade, C., Steijlen, P.M., Fryns, J.-P., Van Steensel, M.A.M., and Vikkula, M. (2003). Mutations in the Transcription Factor Gene SOX18 Underlie Recessive and Dominant Forms of Hypotrichosis-Lymphedema-Telangiectasia. The American Journal of Human Genetics 72, 1470–1478.
Irrthum, A., Karkkainen, M.J., Devriendt, K., Alitalo, K., and Vikkula, M. (2000). Congenital hereditary lymphedema caused by a mutation that inactivates VEGFR3 tyrosine kinase. Am. J. Hum. Genet. 67, 295–301.
Johnson, D.W., Berg, J.N., Baldwin, M.A., Gallione, C.J., Marondel, I., Yoon, S.-J., Stenzel, T.T., Speer, M., Pericak-Vance, M.A., Diamond, A., et al. (1996). Mutations in the activin receptor–like kinase 1 gene in hereditary haemorrhagic telangiectasia type 2. Nature Genetics 13, 189–195.
Joutel, A., Corpechot, C., Ducros, A., Vahedi, K., Chabriat, H., Mouton, P., Alamowitch, S., Domenga, V., Cécillion, M., Marechal, E., et al. (1996). Notch3 mutations in CADASIL, a hereditary adult-onset condition causing stroke and dementia. Nature 383, 707–710.
Kurek, K.C., Luks, V.L., Ayturk, U.M., Alomari, A.I., Fishman, S.J., Spencer, S.A., Mulliken, J.B., Bowen, M.E., Yamamoto, G.L., Kozakewich, H.P.W., et al. (2012). Somatic mosaic activating mutations in PIK3CA cause CLOVES syndrome. Am. J. Hum. Genet. 90, 1108–1115.
Laberge-le Couteulx, S., Jung, H.H., Labauge, P., Houtteville, J.P., Lescoat, C., Cecillon, M., Marechal, E., Joutel, A., Bach, J.F., and Tournier-Lasserve, E. (1999). Truncating mutations in CCM1, encoding KRIT1, cause hereditary cavernous angiomas. Nat. Genet. 23, 189–193.
Liaw, D., Marsh, D.J., Li, J., Dahia, P.L.M., Wang, S.I., Zheng, Z., Bose, S., Call, K.M., Tsou, H.C., Peacoke, M., et al. (1997). Germline mutations of the PTEN gene in Cowden disease, an inherited breast and thyroid cancer syndrome. Nature Genetics 16, 64–67.
Lim, Y.H., Bacchiocchi, A., Qiu, J., Straub, R., Bruckner, A., Bercovitch, L., Narayan, D., McNiff, J., Ko, C., Robinson-Bostom, L., et al. (2016). GNA14 Somatic Mutation Causes Congenital and Sporadic Vascular Tumors by MAPK Activation. The American Journal of Human Genetics 99, 443–450.
Lim, Y.H., Douglas, S.R., Ko, C.J., Antaya, R.J., McNiff, J.M., Zhou, J., Choate, K.A., and Narayan, D. (2015). Somatic Activating RAS Mutations Cause Vascular Tumors Including Pyogenic Granuloma. Journal of Investigative Dermatology 135, 1698–1700.
Limaye N, Kangas J, Mendola A, Godfraind C, Schlögel MJ, Helaers R, Eklund L, Boon LM, Vikkula M. (2015) Somatic aactivating PIK3CA mutations cause venous malformation.Am J Hum Genet. 97:914–921.
Limaye N, Wouters V, Uebelhoer M, Tuominen M, Wirkkala R, Mulliken JB, Eklund L, Boon LM, Vikkula M. (2009) Somatic mutations in angiopoietin receptor gene TEK cause solitary and multiple sporadic venous malformations.Nat Genet. 41:118–124.
Lindhurst, M.J., Sapp, J.C., Teer, J.K., Johnston, J.J., Finn, E.M., Peters, K., Turner, J., Cannons, J.L., Bick, D., Blakemore, L., et al. (2011). A mosaic activating mutation in AKT1 associated with the Proteus syndrome. N. Engl. J. Med. 365, 611–619.
Liquori, C.L., Berg, M.J., Siegel, A.M., Huang, E., Zawistowski, J.S., Stoffer, T., Verlaan, D., Balogun, F., Hughes, L., Leedom, T.P., et al. (2003). Mutations in a Gene Encoding a Novel Protein Containing a Phosphotyrosine-Binding Domain Cause Type 2 Cerebral Cavernous Malformations. The American Journal of Human Genetics 73, 1459–1464.
Locatelli, M., Padovani, A., and Pezzini, A. (2020). Pathophysiological Mechanisms and Potential Therapeutic Targets in Cerebral Autosomal Dominant Arteriopathy With Subcortical Infarcts and Leukoencephalopathy (CADASIL). Front. Pharmacol. 11, 321.
Ma, L., Roman-Campos, D., Austin, E. D., Eyries, M., Sampson, K. S., Soubrier, F., Germain, M., Tregouet, D. A., Borczuk, A., Rosenzweig, E. B., Girerd, B., Montani, D., Humbert, M., Loyd, J. E., Kass, R. S., Chung, W. K. (2013) A novel channelopathy in pulmonary arterial hypertension. New Eng. J. Med. 369: 351-361.
McAllister, K.A., Grogg, K.M., Johnson, D.W., Gallione, C.J., Baldwin, M.A., Jackson, C.E., Helmbold, E.A., Markel, D.S., McKinnon, W.C., and Murrell, J. (1994). Endoglin, a TGF-beta binding protein of endothelial cells, is the gene for hereditary haemorrhagic telangiectasia type 1. Nat. Genet. 8, 345–351.
Mirzaa, G., Timms, A.E., Conti, V., Boyle, E.A., Girisha, K.M., Martin, B., Kircher, M., Olds, C., Juusola, J., Collins, S., et al. (2016). PIK3CA-associated developmental disorders exhibit distinct classes of mutations with variable expression and tissue distribution. JCI Insight 1.
Nguyen, H.-L., Boon, L.M., and Vikkula, M. (2020). Genetics of vascular anomalies. Semin. Pediatr. Surg. 29, 150967.
Nikolaev SI, Vetiska S, Bonilla X, Boudreau E, Jauhiainen S, Rezai Jahromi B, Khyzha N, DiStefano PV, Suutarinen S, Kiehl TR, et al. (2018) Somatic Activating KRAS Mutations in Arteriovenous Malformations of the Brain. New England Journal of Medicine 378, 1561–1562.
Osborn, A.J., Dickie, P., Neilson, D.E., Glaser, K., Lynch, K.A., Gupta, A., and Dickie, B.H. (2015). Activating PIK3CA alleles and lymphangiogenic phenotype of lymphatic endothelial cells isolated from lymphatic malformations. Human Molecular Genetics 24, 926–938.
Pennisi, D., Gardner, J., Chambers, D., Hosking, B., Peters, J., Muscat, G., Abbott, C., and Koopman, P. (2000). Mutations in Sox18 underlie cardiovascular and hair follicle defects in ragged mice. Nature Genetics 24, 434–437.
Peyre, M., Miyagishima, D., Bielle, F., Chapon, F., Sierant, M., Venot, Q., Lerond, J., Marijon, P., Abi-Jaoude, S., Le Van, T., et al. (2021). Somatic PIK3CA Mutations in Sporadic Cerebral Cavernous Malformations. New England Journal of Medicine 385, 996–1004.
Queisser, A., Seront, E., Boon, L.M., and Vikkula, M. (2021). Genetic Basis and Therapies for Vascular Anomalies. Circ. Res. 129, 155–173.
Runo, J.R., Vnencak-Jones, C.L., Prince, M., Loyd, J.E., Wheeler, L., Robbins, I.M., Lane, K.B., Newman, J.H., Johnson, J., Nichols, W.C., et al. (2003). Pulmonary veno-occlusive disease caused by an inherited mutation in bone morphogenetic protein receptor II. Am. J. Respir. Crit. Care Med. 167, 889–894.
Sandre-Giovannoli, A.D., De Sandre-Giovannoli, A., Bernard, R., Cau, P., Navarro, C., Amiel, J., Boccaccio, I., Lyonnet, S., Stewart, C.L., Munnich, A., et al. (2003). Lamin A Truncation in Hutchinson-Gilford Progeria. Science 300, 2055–2055.
Shintani, M., Yagi, H., Nakayama, T., Saji, T., and Matsuoka, R. (2009). A new nonsense mutation of SMAD8 associated with pulmonary arterial hypertension. J. Med. Genet. 46, 331–337.
Shirley, M.D., Tang, H., Gallione, C.J., Baugher, J.D., Frelin, L.P., Cohen, B., North, P.E., Marchuk, D.A., Comi, A.M., and Pevsner, J. (2013). Sturge-Weber syndrome and port-wine stains caused by somatic mutation in GNAQ. N. Engl. J. Med. 368, 1971–1979.
Soblet, J., Kangas, J., Nätynki, M., Mendola, A., Helaers, R., Uebelhoer, M., Kaakinen, M., Cordisco, M., Dompmartin, A., Enjolras, O., et al. (2017). Blue Rubber Bleb Nevus (BRBN) Syndrome Is Caused by Somatic TEK (TIE2) Mutations. J. Invest. Dermatol. 137, 207–216.
Steinmann, B., Superti-Furga, A., Joller-Jemelka, H.I., Cetta, G., and Byers, P.H. (1989). Ehlers-Danlos syndrome type IV: a subset of patients distinguished by low serum levels of the amino-terminal propeptide of type III procollagen. Am. J. Med. Genet. 34, 68–71.
Superti-Furga, A., Steinmann, B., Ramirez, F., and Byers, P.H. (1989). Molecular defects of type III procollagen in Ehlers-Danlos syndrome type IV. Human Genetics 82, 104–108.
Verdura, E., Hervé, D., Scharrer, E., Amador, M.D.M., Guyant-Maréchal, L., Philippi, A., Corlobé, A., Bergametti, F., Gazal, S., Prieto-Morin, C., et al. (2015). Heterozygous HTRA1 mutations are associated with autosomal dominant cerebral small vessel disease. Brain 138, 2347–2358.
Vikkula, M., Boon, L.M., Carraway, K.L., 3rd, Calvert, J.T., Diamonti, A.J., Goumnerov, B., Pasyk, K.A., Marchuk, D.A., Warman, M.L., Cantley, L.C., et al. (1996). Vascular dysmorphogenesis caused by an activating mutation in the receptor tyrosine kinase TIE2. Cell 87, 1181–1190.
Walter, J.W., North, P.E., Waner, M., Mizeracki, A., Blei, F., Walker, J.W.T., Reinisch, J.F., and Marchuk, D.A. (2002). Somatic mutation of vascular endothelial growth factor receptors in juvenile hemangioma. Genes, Chromosomes and Cancer 33, 295–303.
Zhao, Y.-Y., Zhao, Y.D., Mirza, M.K., Huang, J.H., Potula, H.-H.S.K., Vogel, S.M., Brovkovych, V., Yuan, J.X.-J., Wharton, J., and Malik, A.B. (2009). Persistent eNOS activation secondary to caveolin-1 deficiency induces pulmonary hypertension in mice and humans through PKG nitration. J. Clin. Invest. 119, 2009–2018.
