## Supplementary material for "Fate and state transitions during human blood vessel organoid development": Table S9

### Sheet: Sheet1
Lineage recording in BVOs: qPCR primers for barcode and scar region enrichment
Primer name	Sequence
10X Root RFP F	cggcacgctgatctacaagg
10X Nest RFP F	GTGACTGGAGTTCAGACGTGTGCTCTTCCGATCTgagttcaagaccatctacatggcc
10X Nest Barcode RFP F	tggaacagtacgagcgctc
10X Universal R	CTACACGACGCTCTTCCGATCT
